# Codebook: sequence specificity and genomic binding of poorly-characterized human transcription factors

**DOI:** 10.1101/2024.11.11.622097

**Authors:** Arttu Jolma, Kaitlin U. Laverty, Ali Fathi, Ally W.H. Yang, Isaac Yellan, Ilya E. Vorontsov, Sachi Inukai, Judith F. Kribelbauer-Swietek, Antoni J. Gralak, Rozita Razavi, Mihai Albu, Alexander Brechalov, Zain M. Patel, Vladimir Nozdrin, Georgy Meshcheryakov, Andrey Buyan, Ivan Kozin, Sergey Abramov, Alexandr Boytsov, The Codebook Consortium, Matthew T. Weirauch, Oriol Fornes, Vsevolod J. Makeev, Jan Grau, Ivo Grosse, Philipp Bucher, Bart Deplancke, Ivan V. Kulakovskiy, Timothy R. Hughes, The Codebook consortium, Philipp Bucher, Bart Deplancke, Oriol Fornes, Jan Grau, Ivo Grosse, Timothy R. Hughes, Arttu Jolma, Fedor A. Kolpakov, Ivan V. Kulakovskiy, Vsevolod J. Makeev, Mihai Albu, Marjan Barazandeh, Alexander Brechalov, Zhenfeng Deng, Ali Fathi, Chun Hu, Samuel A. Lambert, Kaitlin U. Laverty, Zain M. Patel, Sara E. Pour, Rozita Razavi, Mikhail Salnikov, Ally W.H. Yang, Isaac Yellan, Hong Zheng, Georgy Meshcheryakov, Giovanna Ambrosini, Antoni J. Gralak, Sachi Inukai, Judith F. Kribelbauer-Swietek, Marie-Luise Plescher, Semyon Kolmykov, Ivan Yevshin, Nikita Gryzunov, Ivan Kozin, Mikhail Nikonov, Vladimir Nozdrin, Arsenii Zinkevich, Katerina Faltejskova, Pavel Kravchenko, Sergey Abramov, Alexandr Boytsov, Vasilii Kamenets, Dmitry Penzar, Anton Vlasov, Ilya E. Vorontsov, Aldo Hernandez-Corchado, Hamed S. Najafabadi, Quaid Morris, Xiaoting Chen, Matthew T. Weirauch

**Affiliations:** Donnelly Centre, University of Toronto, Toronto, ON M5S 3E1, Canada; Sloan Kettering Institute, Memorial Sloan Kettering Cancer Center, New York, NY 10065, USA; Department of Molecular Genetics, University of Toronto, Toronto, ON M5S 1A8, Canada; Vavilov Institute of General Genetics, Russian Academy of Sciences, 119991, Moscow, Russia; Laboratory of Systems Biology and Genetics, Institute of Bioengineering, School of Life Sciences, École Polytechnique Fédérale de Lausanne, 1015, Lausanne, Switzerland; Swiss Institute of Bioinformatics, 1015, Lausanne, Switzerland; Faculty of Bioengineering and Bioinformatics, Lomonosov Moscow State University, 119991, Moscow, Russia; Institute of Protein Research, Russian Academy of Sciences, 142290, Pushchino, Russia; Altius Institute for Biomedical Sciences, Seattle, WA 98121, USA; Center for Autoimmune Genomics and Etiology, Cincinnati Children’s Hospital Medical Center, Cincinnati, OH, USA; Divisions of Allergy and Immunology, Biomedical Informatics, Human Genetics, and Developmental Biology, Cincinnati Children’s Hospital Medical Center, Cincinnati, OH, USA; Department of Pediatrics, University of Cincinnati College of Medicine, Cincinnati, OH, USA; Department of Medical Genetics, Centre for Molecular Medicine and Therapeutics, BC Children’s Hospital Research Institute, University of British Columbia, Vancouver, BC V5Z 4H4, Canada; Institute of Computer Science, Martin Luther University Halle-Wittenberg, 06099, Halle, Germany; Institute of Biochemistry and Genetics, Ufa Federal Research Centre of Russian Academy of Sciences, 450054, Ufa, Russia; Department of Computational Biology, Sirius University of Science and Technology, 354340, Sirius, Krasnodar region, Russia; Bioinformatics Laboratory, Federal Research Center for Information and Computational Technologies, 630090, Novosibirsk, Russia; Bioinformatics Competence Center, Université de Lausanne, 1015 Lausanne, Switzerland; Chugai Pharmaceutical Co., Ltd, Tokyo, 103-8324, Japan; Biosoft.Ru LLC, 630058, Novosibirsk, Russia; Institute of Organic Chemistry and Biochemistry of the Czech Academy of Sciences, 160 00 Praha 6, Czech Republic; Computer Science Institute, Faculty of Mathematics and Physics, Charles University, 118 00 Praha 1, Czech Republic; Max Planck Institute of Biochemistry, 82152, Planegg, Germany; TUD Dresden University of Technology, Center for Molecular and Cellular Bioengineering (CMCB), Biotechnologisches Zentrum (BIOTEC), Tatzberg 47/49, 01307 Dresden, Germany; Department of Human Genetics, McGill University, Montréal, QC H3A 0C7, Canada; Victor P. Dahdaleh Institute of Genomic Medicine, Montréal, QC H3A 0G1, Canada

**Keywords:** Transcription factor, TF, ChIP-seq, HT-SELEX, GHT-SELEX, SELEX, SMiLE-seq, Motif, DNA-binding specificity, PWM, PBM, Codebook

## Abstract

Gene expression is regulated by transcription factors (TFs), which recognize specific DNA sequence motifs. Several hundred putative human TFs, identified mainly by an apparent DNA-binding domain, lack known binding motifs^1^, and even for well-characterized TFs, it remains controversial to what degree motifs accurately reflect binding sites in living cells^2,3^. Here, we describe a systematic effort (“Codebook”) to determine the sequence specificity of 332 putative and poorly characterized human TFs. Over 4,000 independent experiments, encompassing multiple *in vitro* and *in vivo* assays, produced motifs for just over half (177, or 53%), of which most are unique to a single protein, thereby extending the vocabulary of sequence recognition encoded by human TFs by ∼100 distinct motifs. Moreover, binding motifs identified *in vitro* are strongly enriched within cellular binding sites. Collectively, the data reveal tens of thousands of previously unknown, conserved, and direct TF binding sites across the human genome. These sites are concentrated in promoter regions, and are predictive of gene expression, illustrating that this new data atlas provides an important step forward in decoding the human genome.
