## Supplementary Table 15 for "Codebook: sequence specificity and genomic binding of poorly-characterized human transcription factors"

### Sheet: Legend
Column
Assay data type	Codebook methods or their versions
Program	PWM or model derivation algorithm
Method was used with the data type?	Boolean, whether the method was used with the data type
TFs that gained Successful motifs	Instances of TFs that were successfully modeled with the combination of method and algorithm
TFs analyzed	Number of TFs that were analyzed with the combination of method and algorithm
Experiments that yielded a successful motif	Instances of experiments that were successfully modeled with the combination of method and algorithm
Experiments analyzed	Number of experiments that were analyzed with the combination of method and algorithm

### Sheet: TableS15
Assay data type	Algorithm	Algorithm was applied to the assay data	TFs that gained Successful motifs	TFs analyzed	Experiments that yielded a successful motif	Experiments analyzed
ChIP-Seq	Autoseed	FALSE	0	0	0	0
ChIP-Seq	ChIPMunk	TRUE	140	175	265	336
ChIP-Seq	Dimont	TRUE	141	175	252	337
ChIP-Seq	DimontHTS	FALSE	0	0	0	0
ChIP-Seq	ExplaiNN	TRUE	85	178	150	343
ChIP-Seq	gkmSVM	TRUE	42	45	73	78
ChIP-Seq	Homer	TRUE	143	178	273	343
ChIP-Seq	MEME	TRUE	147	178	278	343
ChIP-Seq	ProBound	FALSE	0	0	0	0
ChIP-Seq	RCade	TRUE	46	56	86	105
ChIP-Seq	STREME	TRUE	146	178	268	343
ChIP-Seq	All tools	TRUE	170	178	322	343
GHT-SELEX GFPIVT	Autoseed	FALSE	0	0	0	0
GHT-SELEX GFPIVT	ChIPMunk	TRUE	111	123	154	180
GHT-SELEX GFPIVT	Dimont	TRUE	120	123	167	180
GHT-SELEX GFPIVT	DimontHTS	FALSE	0	0	0	0
GHT-SELEX GFPIVT	ExplaiNN	TRUE	44	121	54	176
GHT-SELEX GFPIVT	gkmSVM	FALSE	0	0	0	0
GHT-SELEX GFPIVT	Homer	TRUE	116	123	164	180
GHT-SELEX GFPIVT	MEME	TRUE	116	123	161	180
GHT-SELEX GFPIVT	ProBound	TRUE	86	123	109	180
GHT-SELEX GFPIVT	RCade	TRUE	26	33	29	43
GHT-SELEX GFPIVT	STREME	TRUE	117	123	165	180
GHT-SELEX GFPIVT	All tools	TRUE	122	123	174	180
GHT-SELEX IVT	Autoseed	TRUE	26	29	30	33
GHT-SELEX IVT	ChIPMunk	TRUE	30	37	35	45
GHT-SELEX IVT	Dimont	TRUE	27	32	31	39
GHT-SELEX IVT	DimontHTS	FALSE	0	0	0	0
GHT-SELEX IVT	ExplaiNN	TRUE	9	37	9	45
GHT-SELEX IVT	gkmSVM	FALSE	0	0	0	0
GHT-SELEX IVT	Homer	TRUE	29	37	33	45
GHT-SELEX IVT	MEME	TRUE	33	36	39	44
GHT-SELEX IVT	ProBound	TRUE	25	35	30	42
GHT-SELEX IVT	RCade	TRUE	6	11	6	11
GHT-SELEX IVT	STREME	TRUE	26	37	28	45
GHT-SELEX IVT	All tools	TRUE	35	37	43	45
GHT-SELEX Lysate	Autoseed	TRUE	14	16	15	17
GHT-SELEX Lysate	ChIPMunk	TRUE	86	93	138	151
GHT-SELEX Lysate	Dimont	TRUE	85	91	139	148
GHT-SELEX Lysate	DimontHTS	FALSE	0	0	0	0
GHT-SELEX Lysate	ExplaiNN	TRUE	31	91	39	147
GHT-SELEX Lysate	gkmSVM	FALSE	0	0	0	0
GHT-SELEX Lysate	Homer	TRUE	85	94	140	152
GHT-SELEX Lysate	MEME	TRUE	84	94	138	152
GHT-SELEX Lysate	ProBound	TRUE	64	92	96	147
GHT-SELEX Lysate	RCade	TRUE	16	23	21	30
GHT-SELEX Lysate	STREME	TRUE	87	94	138	152
GHT-SELEX Lysate	All tools	TRUE	94	94	151	152
HT-SELEX GFPIVT	Autoseed	TRUE	113	125	160	183
HT-SELEX GFPIVT	ChIPMunk	TRUE	113	129	155	190
HT-SELEX GFPIVT	Dimont	TRUE	112	128	150	187
HT-SELEX GFPIVT	DimontHTS	TRUE	102	131	135	191
HT-SELEX GFPIVT	ExplaiNN	TRUE	95	126	121	188
HT-SELEX GFPIVT	gkmSVM	FALSE	0	0	0	0
HT-SELEX GFPIVT	Homer	TRUE	124	131	171	193
HT-SELEX GFPIVT	MEME	TRUE	121	131	166	193
HT-SELEX GFPIVT	ProBound	TRUE	97	127	130	189
HT-SELEX GFPIVT	RCade	TRUE	8	9	10	11
HT-SELEX GFPIVT	STREME	TRUE	122	131	170	193
HT-SELEX GFPIVT	All tools	TRUE	125	131	176	193
HT-SELEX IVT	Autoseed	TRUE	47	53	51	58
HT-SELEX IVT	ChIPMunk	TRUE	55	63	62	75
HT-SELEX IVT	Dimont	TRUE	58	66	64	78
HT-SELEX IVT	DimontHTS	TRUE	45	61	49	72
HT-SELEX IVT	ExplaiNN	TRUE	41	64	44	72
HT-SELEX IVT	gkmSVM	FALSE	0	0	0	0
HT-SELEX IVT	Homer	FALSE	0	0	0	0
HT-SELEX IVT	MEME	FALSE	0	0	0	0
HT-SELEX IVT	ProBound	TRUE	50	64	56	75
HT-SELEX IVT	RCade	FALSE	0	0	0	0
HT-SELEX IVT	STREME	FALSE	0	0	0	0
HT-SELEX IVT	All tools	TRUE	61	66	70	79
HT-SELEX Lysate	Autoseed	TRUE	76	80	126	131
HT-SELEX Lysate	ChIPMunk	TRUE	75	82	135	143
HT-SELEX Lysate	Dimont	TRUE	73	81	130	141
HT-SELEX Lysate	DimontHTS	TRUE	72	83	123	144
HT-SELEX Lysate	ExplaiNN	TRUE	67	85	114	146
HT-SELEX Lysate	gkmSVM	FALSE	0	0	0	0
HT-SELEX Lysate	Homer	TRUE	67	68	125	127
HT-SELEX Lysate	MEME	TRUE	68	68	127	127
HT-SELEX Lysate	ProBound	TRUE	70	84	128	147
HT-SELEX Lysate	RCade	TRUE	3	4	7	10
HT-SELEX Lysate	STREME	TRUE	65	68	122	127
HT-SELEX Lysate	All tools	TRUE	85	86	149	150
PBM	Autoseed	FALSE	0	0	0	0
PBM	ChIPMunk	TRUE	48	57	108	138
PBM	Dimont	TRUE	54	62	122	147
PBM	DimontHTS	FALSE	0	0	0	0
PBM	ExplaiNN	TRUE	47	61	91	142
PBM	gkmSVM	FALSE	0	0	0	0
PBM	Homer	FALSE	0	0	0	0
PBM	MEME	FALSE	0	0	0	0
PBM	ProBound	FALSE	0	0	0	0
PBM	RCade	FALSE	0	0	0	0
PBM	STREME	FALSE	0	0	0	0
PBM	All tools	TRUE	58	63	131	148
SMiLE-Seq	Autoseed	TRUE	47	51	62	67
SMiLE-Seq	ChIPMunk	TRUE	61	79	79	112
SMiLE-Seq	Dimont	TRUE	54	84	72	116
SMiLE-Seq	DimontHTS	FALSE	0	0	0	0
SMiLE-Seq	ExplaiNN	TRUE	44	83	50	115
SMiLE-Seq	gkmSVM	FALSE	0	0	0	0
SMiLE-Seq	Homer	TRUE	54	84	69	117
SMiLE-Seq	MEME	TRUE	47	84	59	117
SMiLE-Seq	ProBound	TRUE	35	66	42	96
SMiLE-Seq	RCade	TRUE	13	14	13	14
SMiLE-Seq	STREME	TRUE	55	84	68	117
SMiLE-Seq	All tools	TRUE	71	84	93	117
