## Supplementary Table 16 for "Codebook: sequence specificity and genomic binding of poorly-characterized human transcription factors"

### Sheet: Legend
Column Name	Description
Artifact type	An umbrella name for a set of artifactual motifs corresponding to a certain phenomenon (10 different types)
Motif index	An index number assigned to each motif within each type
MEX Motif ID (mex.autosome.org)	The ID of the motif as appears in the mex.autosome.org website.
Motif Type	The motifs are provided in one of these formats: Position Count Matrix (pcm), Position Weight Matrix (pwm), or Position Probability Matrix (ppm)
Position in motif	Positional index of the motif numbers in the following columns
A / C / G / T	Motif values (count, frequency, or weight, depending on the Motif Type) at each position corresponding to the A/C/G/T nucleotides

### Sheet: TableS16
Artifact type	Motif index	MEX Motif ID (mex.autosome.org)	Motif Type (Position Count Matrix, pwm or Position Probability Matrix, ppm)	Position in motif	A	C	G	T
Artifact 1 ACGACG_Putative-self-annealing	1	CENPS.FL@HTS.GFPIVT@boozy-olivine-capybara+cozy-beige-wallaby+foggy-aqua-uakari+queasy-pear-cow@autosome-ru.ChIPMunk@topk_cycle=C1+C2+C3+C4_k=5_top=500.pcm	pcm	1	73.75	51.75	101.75	46.75
				2	102.25	47.25	92.25	32.25
				3	86	42	104	42
				4	24	51	172	27
				5	41	38	148	47
				6	127	43	54	50
				7	99	143	27	5
				8	258	0	15	1
				9	0	185	89	0
				10	0	0	274	0
				11	269	0	3	2
				12	30	224	19	1
				13	9.75	0.75	262.75	0.75
				14	67.75	101.75	71.75	32.75
	2	CENPS.FL@HTS.GFPIVT@boozy-olivine-capybara+queasy-pear-cow@autosome-ru.ChIPMunk@topk_cycle=C3+C4_k=5_top=1000.pcm	pcm	1	71	95	291	107
				2	4	518	10	32
				3	0	7	553	4
				4	0	0	0	564
				5	0	564	0	0
				6	0	12	552	0
				7	0	3	0	561
				8	7	44	452	61
				9	48	88	53	375
				10	146.25	179.25	92.25	146.25
	3	CENPS.FL@HTS.GFPIVT@boozy-olivine-capybara+queasy-pear-cow@autosome-ru.ChIPMunk@topk_cycle=C3+C4_k=5_top=2500.pcm	pcm	1	252.5	322.5	238.5	276.5
				2	112.25	241.25	569.25	167.25
				3	0	1035	1	54
				4	7	23	1049	11
				5	0	0	0	1090
				6	0	1090	0	0
				7	0	98	992	0
				8	0	27	0	1063
				9	8	138	770	174
				10	126	251	79	634
				11	264.5	395.5	129.5	300.5
				12	213	380	250	247
	4	CENPS.FL@HTS.GFPIVT@boozy-olivine-capybara+queasy-pear-cow@autosome-ru.ChIPMunk@topk_cycle=C3+C4_k=5_top=500.pcm	pcm	1	52.75	79.75	112.75	60.75
				2	72.75	40.75	118.75	73.75
				3	214	28	43	21
				4	28	257	18	3
				5	303	0	3	0
				6	0	302	4	0
				7	0	0	306	0
				8	306	0	0	0
				9	3	301	2	0
				10	14	2	290	0
				11	58.75	168.75	49.75	28.75
				12	76	80	79	71
Artifact 2 GGAGGG	1	CENPS.FL@HTS.Lys@breezy-beige-dolphin+crabby-ivory-bird+squeaky-dandelion-crab+wheezy-myrtle-lion@autosome-ru.ChIPMunk@topk_cycle=C1+C2+C3+C4_k=5_top=1000.pcm	pcm	1	174.5	494.5	134.5	108.5
				2	128.75	646.75	53.75	82.75
				3	194	476	92	150
				4	227	246	110	329
				5	53	798	56	5
				6	0	910	0	2
				7	3	895	10	4
				8	287	0	48	577
				9	7	868	0	37
				10	9	860	38	5
				11	232	384	71	225
				12	73	676	37	126
				13	55	732	58	67
				14	165	521	68	158
				15	118	567	56	171
				16	93	615	87	117
				17	163	540	70	139
				18	108	589	87	128
				19	104	617	78	113
				20	132	537	95	148
				21	120	538	96	158
				22	138	572	103	99
				23	147	554	62	149
				24	128	604	68	112
				25	151.5	581.5	77.5	101.5
				26	166	474	125	147
	2	CENPS.FL@HTS.Lys@breezy-beige-dolphin+crabby-ivory-bird+squeaky-dandelion-crab+wheezy-myrtle-lion@autosome-ru.ChIPMunk@topk_cycle=C1+C2+C3+C4_k=5_top=10000.pcm	pcm	1	1228	1175	4770	1713
				2	1307.75	1002.75	5069.75	1505.75
				3	1220	933	5311	1422
				4	1132	1031	5251	1472
				5	1226	986	5161	1513
				6	1250	1096	5003	1537
				7	1076	1092	5179	1539
				8	1171	942	5377	1396
				9	1231	1092	5165	1398
				10	1148	976	5329	1433
				11	1132	985	5499	1270
				12	1264	976	5292	1354
				13	1248	963	5180	1495
				14	913	964	5855	1154
				15	1378	685	5602	1221
				16	1254	843	5175	1614
				17	111	723	7654	398
				18	815	127	7497	447
				19	5283	42	1	3560
				20	3	375	8507	1
				21	0	6	8880	0
				22	267	882	6826	911
				23	1233	1258	3949	2446
				24	1388.75	1284.75	4085.75	2126.75
				25	1294.5	1266.5	4131.5	2193.5
	3	CENPS.FL@HTS.Lys@breezy-beige-dolphin+crabby-ivory-bird+squeaky-dandelion-crab+wheezy-myrtle-lion@autosome-ru.ChIPMunk@topk_cycle=C1+C2+C3+C4_k=5_top=2500.pcm	pcm	1	351.25	320.25	1255.25	327.25
				2	360.25	250.25	1317.25	326.25
				3	297	238	1400	319
				4	347	241	1305	361
				5	325	223	1337	369
				6	289	220	1403	342
				7	306	252	1357	339
				8	328	249	1313	364
				9	266	277	1379	332
				10	321	213	1409	311
				11	324	202	1383	345
				12	274	184	1469	327
				13	270	191	1505	288
				14	399	199	1332	324
				15	321	203	1396	334
				16	147	130	1793	184
				17	461	123	1433	237
				18	444	182	1121	507
				19	1	67	2160	26
				20	88	9	2140	17
				21	1348	167	0	739
				22	0	9	2245	0
				23	0	0	2254	0
				24	85	164	1681	324
				25	442.75	369.75	743.75	697.75
				26	448	412	814	580
	4	CENPS.FL@HTS.Lys@crabby-ivory-bird+wheezy-myrtle-lion@autosome-ru.ChIPMunk@topk_cycle=C3+C4_k=5_top=1000.pcm	pcm	1	144.25	98.25	501.25	146.25
				2	154.25	60.25	550.25	125.25
				3	122	72	550	146
				4	116	107	546	121
				5	121	82	595	92
				6	116	81	528	165
				7	135	78	574	103
				8	102	59	612	117
				9	89	94	571	136
				10	107	64	601	118
				11	159	51	562	118
				12	107	81	537	165
				13	109	36	694	51
				14	121	32	629	108
				15	167	91	395	237
				16	1	12	877	0
				17	2	2	884	2
				18	615	3	0	272
				19	2	0	887	1
				20	0	0	890	0
				21	30	99	715	46
				22	301	116	253	220
				23	123	70	575	122
				24	72	50	642	126
				25	106.25	104.25	469.25	210.25
				26	97.75	124.75	452.75	214.75
Artifact 3 Alu-fragment_Sticky-repeat-element	1	DR1.FL@AFS.GFPIVT@fuzzy-alizarin-owl+fuzzy-smalt-pig+homey-cyan-sponge+slaphappy-asparagus-binturong@autosome-ru.ChIPMunk@topk_cycle=C1+C2+C3+C4_k=5_top=1000.pcm	pcm	1	14.5	8.5	777.5	23.5
				2	10.5	7.5	6.5	799.5
				3	799	1	2	22
				4	784	1	35	4
				5	0	3	0	821
				6	0	814	1	9
				7	1	804	0	19
				8	4	804	0	16
				9	813	0	11	0
				10	9	9	805	1
				11	9	804	7	4
				12	567	6	3	248
				13	248	559	3	14
				14	0	250	6	568
				15	5	20	5	794
				16	3	163	7	651
				17	82	3	732	7
				18	2	0	821	1
				19	8	1	813	2
				20	814	1	4	5
				21	14	0	807	3
				22	0	1	822	1
				23	6	805	4	9
				24	17	375	18	414
				25	57.25	8.25	754.25	4.25
				26	799.5	4.5	16.5	3.5
Artifact 4 CAC-repeat	1	CHAMP1.DBD@AFS.GFPIVT@baggy-silver-barnacle@HughesLab.MEME@Motif1.ppm	ppm	1	0	0	0.21717	0.78283
				2	0	0	1	0
				3	0	0.07071	0	0.92929
				4	0.04546	0	0.95455	0
				5	0.00505	0.00505	0	0.9899
				6	0.0404	0	0.95455	0.00505
				7	0.00505	0	0	0.99495
				8	0.01515	0	0.98485	0
				9	0	0.05051	0	0.9495
				10	0	0	0.9899	0.0101
				11	0	0	0.04546	0.95455
	2	CHAMP1.DBD@AFS.GFPIVT@baggy-silver-barnacle@autosome-ru.ChIPMunk@119seq_21to7_m1.pcm	pcm	1	1	116	0	2
				2	0	113	0	6
				3	106	5	1	7
				4	0	73	0	46
				5	0	118	0	1
				6	110	1	1	7
				7	2	113	1	3
				8	1	117	0	1
				9	105	1	0	13
				10	0	40	1	78
				11	0	118	1	0
				12	105	5	0	9
				13	0	118	0	1
				14	0	105	1	13
				15	106	2	3	8
				16	1	113	0	5
				17	1	118	0	0
				18	111	0	3	5
				19	0	102	0	17
				20	0	118	0	1
				21	109	8	0	2
	3	CHAMP1.DBD@AFS.GFPIVT@cloudy-peach-ferret@autosome-ru.ChIPMunk@163seq_21to7_m0.pcm	pcm	1	0	162	1	0
				2	159	2	0	2
				3	0	155	2	6
				4	81	81	0	1
				5	66	89	3	5
				6	71	66	2	24
				7	15	147	0	1
				8	133	24	0	6
				9	17	136	1	9
				10	66	94	0	3
				11	85	69	1	8
				12	64	88	2	9
				13	1	160	2	0
				14	156	5	0	2
				15	0	163	0	0
				16	91	71	0	1
				17	61	93	1	8
				18	94	7	0	62
				19	0	163	0	0
				20	153	10	0	0
				21	1	160	0	2
	4	CHAMP1.FL@AFS.GFPIVT@boozy-pear-hamster@autosome-ru.ChIPMunk@363seq_15to7_m0.pcm	pcm	1	0	362	1	1
				2	351	10	1	2
				3	0	353	0	11
				4	162	198	2	2
				5	168	181	1	14
				6	167	50	0	147
				7	0	354	5	5
				8	346	14	0	4
				9	2	359	1	2
				10	125	234	1	4
				11	217	113	5	29
				12	113	207	13	31
				13	26	336	2	0
				14	311	41	0	12
				15	24	316	0	24
	5	CHAMP1.FL@AFS.GFPIVT@boozy-pear-hamster@autosome-ru.ChIPMunk@377seq_21to7_m0.pcm	pcm	1	38	2	333	4
				2	11	4	24	338
				3	10	0	362	5
				4	53	7	227	90
				5	19	6	106	246
				6	1	7	310	59
				7	48	5	214	110
				8	31	0	127	219
				9	3	4	262	108
				10	34	13	278	52
				11	23	3	87	264
				12	13	2	279	83
				13	14	4	352	7
				14	8	2	30	337
				15	4	7	366	0
				16	149	9	43	176
				17	20	6	179	172
				18	1	0	197	179
				19	19	3	354	1
				20	23	3	2	349
				21	0	1	374	2
	6	CHAMP1.FL@AFS.Lys@cloudy-cinnamon-jackal@HughesLab.MEME@Motif2.ppm	ppm	1	0	0.97419	0.02581	0
				2	0.99677	0	0.00323	0
				3	0.06129	0.83226	0.09355	0.0129
				4	0.89032	0	0.0871	0.02258
				5	0.03871	0.7871	0.07419	0.1
				6	0.96774	0	0.0129	0.01936
				7	0	0.75807	0	0.24194
				8	0.86774	0	0.12903	0.00323
				9	0.00323	0.95807	0	0.03871
Artifact 5 NFI-ABCX-endogenous-TFs	1	DR1.FL@HTS.Lys@flimsy-cerulean-yak+homely-purple-drever+stealthy-razzmatazz-booby+wimpy-champagne-loon@autosome-ru.ChIPMunk@topk_cycle=C1+C2+C3+C4_k=5_top=1000.pcm	pcm	1	263.25	183.25	114.25	219.25
				2	129	301	192	158
				3	3	105	2	670
				4	1	1	2	776
				5	0	0	778	2
				6	1	2	777	0
				7	4	776	0	0
				8	688	21	37	34
				9	194	253	105	228
				10	2	533	0	245
				11	161	62	396	161
				12	45	31	1	703
				13	0	0	778	2
				14	0	780	0	0
				15	0	780	0	0
				16	779	1	0	0
				17	674	0	100	6
				18	173.75	205.75	284.75	115.75
				19	234.25	137.25	139.25	269.25
	2	DR1.FL@HTS.Lys@flimsy-cerulean-yak+homely-purple-drever+stealthy-razzmatazz-booby+wimpy-champagne-loon@autosome-ru.ChIPMunk@topk_cycle=C1+C2+C3+C4_k=5_top=2500.pcm	pcm	1	463.25	364.25	167.25	372.25
				2	219.25	681.25	216.25	250.25
				3	16	428	5	918
				4	4	11	3	1349
				5	3	12	1347	5
				6	7	11	1345	4
				7	19	1346	0	2
				8	1169	58	36	104
				9	323	667	117	260
				10	255	592	276	244
				11	402	221	451	293
				12	98	125	4	1140
				13	1	2	1357	7
				14	0	1366	1	0
				15	0	1367	0	0
				16	1357	9	0	1
				17	1339	3	14	11
				18	368	479	286	234
				19	463	242	165	497
				20	398.25	324.25	264.25	380.25
	3	DR1.FL@HTS.Lys@flimsy-cerulean-yak+wimpy-champagne-loon@autosome-ru.ChIPMunk@topk_cycle=C3+C4_k=5_top=500.pcm	pcm	1	148.5	112.5	74.5	141.5
				2	75.75	184.75	110.75	105.75
				3	7	50	0	420
				4	1	0	3	473
				5	1	0	475	1
				6	1	1	474	1
				7	3	473	1	0
				8	446	7	9	15
				9	136	174	41	126
				10	152	325	0	0
				11	117	35	232	93
				12	13	19	0	445
				13	0	0	476	1
				14	0	477	0	0
				15	0	477	0	0
				16	477	0	0	0
				17	436	0	41	0
				18	93.5	123.5	180.5	79.5
				19	134.25	76.25	110.25	156.25
	4	DR1.FL@HTS.Lys@fuzzy-flax-beaver+gamy-burgundy-bracke@autosome-ru.ChIPMunk@topk_cycle=C3+C4_k=5_top=1000.pcm	pcm	1	330.5	192.5	117.5	294.5
				2	207.5	334.5	198.5	194.5
				3	11	160	3	761
				4	1	0	3	931
				5	2	0	933	0
				6	0	2	933	0
				7	2	931	2	0
				8	817	29	46	43
				9	270	327	134	204
				10	413	522	0	0
				11	215	121	375	224
				12	75	50	10	800
				13	1	0	934	0
				14	0	932	1	2
				15	0	933	0	2
				16	932	2	1	0
				17	783	0	142	10
				18	241.5	240.5	272.5	180.5
	5	DR1.FL@HTS.Lys@fuzzy-flax-beaver+gamy-burgundy-bracke@autosome-ru.ChIPMunk@topk_cycle=C3+C4_k=5_top=10000.pcm	pcm	1	0	0	0	3757
				2	0	0	0	3757
				3	0	0	3757	0
				4	0	0	3757	0
				5	0	3656	101	0
				6	3107	0	650	0
				7	846.5	906.5	1015.5	988.5
	6	DR1.FL@HTS.Lys@fuzzy-flax-beaver+gamy-burgundy-bracke@autosome-ru.ChIPMunk@topk_cycle=C3+C4_k=5_top=2500.pcm	pcm	1	350	685	406	391
				2	0	0	0	1832
				3	0	0	0	1832
				4	0	0	1832	0
				5	0	0	1832	0
				6	0	1832	0	0
				7	1832	0	0	0
				8	502	815	64	451
				9	394.75	486.75	547.75	402.75
	7	NFIA_HUMAN.H11MO.0.C.pcm	pcm	1	33.8672	49.8442	25.1946	124.094
				2	7.81096	7.10087	16.1291	201.959
				3	10.6513	2.02882	204.597	15.7234
				4	15.3176	6.89799	199.22	11.5643
				5	25.8675	167.875	26.7804	12.4772
				6	96.7431	58.2506	28.5297	49.4766
				7	50.0599	76.2799	48.2333	58.4269
				8	85.6306	0.42267	146.693	0.2536
				9	53.6604	50.8201	80.2355	48.2841
				10	70.4996	30.4818	23.6865	108.332
				11	17.5747	16.1545	171.603	27.668
				12	13.8974	189.279	14.6582	15.1654
				13	13.2888	195.467	13.3902	10.8542
				14	181.519	14.9118	16.3827	20.1868
				15	102.679	20.9216	82.696	26.7037
	8	NFIA_HUMAN.H11MO.1.D.pcm	pcm	1	66.0789	104.609	42.5556	51.7568
				2	15.3626	45.5431	2.3556	201.739
				3	1.94593	0.71692	13.9288	248.408
				4	3.4822	0	255.27	6.24747
				5	7.68131	3.37978	253.427	0.51209
				6	14.0312	234.633	12.3925	3.94307
				7	118.273	33.3462	37.2566	76.124
	9	NFIB_HUMAN.H11MO.0.D.pcm	pcm	1	88	188	74	150
				2	14	289	75	122
				3	0	282	1	217
				4	1	0	4	495
				5	0	0	500	0
				6	1	0	497	2
				7	15	482	2	1
				8	329	17	1	153
				9	37	147	248	68
	10	NFIC_HUMAN.H11MO.0.A.pcm	pcm	1	59	244	106	91
				2	38	218	18	226
				3	33	11	84	372
				4	7	4	458	31
				5	21	16	445	18
				6	102	340	29	29
				7	159	127	32	182
				8	46	207	126	121
				9	0	301	0	199
				10	117	200	87	96
				11	143	45	90	222
				12	10	44	314	132
				13	12	429	23	36
				14	9	481	4	6
				15	335	122	7	36
				16	228	35	189	48
				17	107	111	229	53
	11	NFIC_HUMAN.H11MO.1.A.pcm	pcm	1	82	96	83	239
				2	16	253	79	152
				3	0	187	1	312
				4	0	0	16	484
				5	0	0	497	3
				6	1	1	495	3
				7	16	480	4	0
				8	299	45	2	154
				9	77	139	195	89
Artifact 6 GGAA-repeat	1	BRF2.FL@AFS.GFPIVT@chewy-asparagus-starfish+snappy-cerulean-gecko@autosome-ru.ChIPMunk@topk_cycle=C3+C4_k=5_top=2500.pcm	pcm	1	630.25	2.25	38.25	21.25
				2	7	1	681	3
				3	6	0	680	6
				4	599	82	11	0
				5	669	0	19	4
				6	27	1	661	3
				7	0	0	692	0
				8	684	0	8	0
				9	682	3	2	5
				10	9	0	683	0
				11	11	0	681	0
				12	401	279	3	9
				13	561	3	120	8
				14	8	0	683	1
				15	6	4	677	5
				16	365	324	2	1
				17	684	0	5	3
				18	9	0	668	15
				19	4	1	687	0
				20	578	113	1	0
				21	682	0	4	6
				22	0	0	692	0
				23	0	0	692	0
				24	677	13	2	0
				25	675.75	3.75	10.75	1.75
				26	84.25	7.25	596.25	4.25
Artifact 7 GACA/GAC	1	ZNF878.NA@SMS@craggy-cyan-fly@autosome-ru.ChIPMunk@topk_k=5_top=2500.pcm	pcm	1	401.5	316.5	311.5	389.5
				2	210.75	11.75	672.75	523.75
				3	0	0	1419	0
				4	0	0	0	1419
				5	0	1419	0	0
				6	659	760	0	0
				7	306.5	407.5	257.5	447.5
				8	385.5	320.5	369.5	343.5
	2	ZNF878.NA@SMS@squeaky-orange-spoonbill@autosome-ru.ChIPMunk@topk_k=5_top=10000.pcm	pcm	1	1432.5	1144.5	1241.5	1154.5
				2	0	0	3578	1395
				3	4973	0	0	0
				4	25	4948	0	0
				5	4973	0	0	0
				6	2054	1571	1348	0
				7	1935	1057	1074	907
				8	1336	1439	1085	1113
Artifact 8 SP/KLF-endogenous-TFs	1	ZNF827.FL@CHS@stuffy-mustard-rat@HughesLab.Homer@Motif1.ppm	ppm	1	0.098	0.054	0.776	0.072
				2	0.042	0.001	0.956	0.001
				3	0.001	0.001	0.997	0.001
				4	0.001	0.001	0.997	0.001
				5	0.044	0.914	0.001	0.041
				6	0.039	0.037	0.912	0.012
				7	0.001	0.001	0.97	0.028
				8	0.026	0.001	0.954	0.019
				9	0.052	0.001	0.946	0.001
				10	0.034	0.864	0.04	0.062
	2	ZNF827.FL@CHS@stuffy-mustard-rat@HughesLab.Streme@Motif2.ppm	ppm	1	0.07898	0.00026	0.89438	0.02639
				2	0.00012	0.94408	0.00026	0.05554
				3	0.08114	0.83117	0.00026	0.08744
				4	0.06277	0.93685	0.00026	0.00012
				5	0.00012	0.95683	0.02653	0.01651
				6	0.04575	0.00026	0.92148	0.03252
				7	0.02859	0.96577	0.00026	0.00538
				8	0.00012	0.9995	0.00026	0.00012
				9	0.00538	0.89963	0.00026	0.09474
				10	0.14951	0.74364	0.04757	0.05929
				11	0.09908	0.56968	0.16544	0.1658
				12	0.18645	0.21254	0.29209	0.30893
	3	ZNF827.FL@CHS@whiny-puce-turkey@HughesLab.Streme@Motif2.ppm	ppm	1	0.01279	0.00059	0.92373	0.06288
				2	0.01278	0.8488	0.00059	0.13783
				3	0.01427	0.9656	0.00059	0.01954
				4	0.01278	0.97384	0.00059	0.01278
				5	0.00031	0.99879	0.00059	0.00031
				6	0.03523	0.00059	0.96387	0.00031
				7	0.01277	0.98633	0.00059	0.00031
				8	0.00031	0.99879	0.00059	0.00031
				9	0.01277	0.96424	0.01021	0.01278
				10	0.06517	0.76277	0.03397	0.13808
				11	0.08776	0.7604	0.10151	0.05033
Artifact 9 ETS-endogenous-TFs	1	ZNF827.FL@CHS@stuffy-mustard-rat@HughesLab.MEME@Motif2.ppm	ppm	1	0.568	0.056	0.24	0.136
				2	0	0.92	0	0.08
				3	0.024	0	0	0.976
				4	0	0	0	1
				5	0.008	0.992	0	0
				6	0	1	0	0
				7	0.024	0	0.976	0
				8	0.024	0.136	0.76	0.08
				9	0.072	0.208	0.472	0.248
				10	0.048	0.144	0.288	0.52
				11	0.04	0.592	0.136	0.232
	2	ZNF827.FL@CHS@stuffy-mustard-rat@HughesLab.Streme@Motif3.ppm	ppm	1	0.62402	0.02305	0.24271	0.11022
				2	0.0002	0.87509	0.11607	0.00864
				3	0.08552	0.00041	0.00886	0.90521
				4	0.0002	0.00041	0.00886	0.99053
				5	0.0002	0.9992	0.00041	0.0002
				6	0.0002	0.9992	0.00041	0.0002
				7	0.00864	0.00041	0.99075	0.0002
				8	0.02554	0.00041	0.8978	0.07625
				9	0.02555	0.17183	0.5674	0.23522
				10	0.02978	0.11964	0.25483	0.59575
	3	ZNF827.FL@CHS@whiny-puce-turkey@HughesLab.Homer@Motif1.ppm	ppm	1	0.564	0.116	0.258	0.062
				2	0.001	0.921	0.059	0.019
				3	0.039	0.02	0.019	0.922
				4	0.001	0.096	0.057	0.846
				5	0.001	0.997	0.001	0.001
				6	0.019	0.961	0.001	0.019
				7	0.019	0.019	0.904	0.058
				8	0.039	0.134	0.769	0.058
				9	0.039	0.346	0.456	0.159
				10	0.079	0.194	0.276	0.45
Artifact 10 NucReceptor-endogenous-TFs	1	ZNF827.FL@CHS@scaly-firebrick-gar@HughesLab.Homer@Motif1.ppm	ppm	1	0.284	0.49	0.111	0.115
				2	0.071	0.043	0.874	0.012
				3	0.805	0.001	0.193	0.001
				4	0.007	0.012	0.974	0.007
				5	0.014	0.001	0.973	0.012
				6	0.022	0.001	0.001	0.976
				7	0.007	0.989	0.001	0.003
				8	0.951	0.001	0.047	0.001
	2	ZNF827.FL@CHS@whiny-puce-turkey@HughesLab.Streme@Motif3.ppm	ppm	1	0.71129	0.00034	0.28819	0.00018
				2	0.00376	0.04329	0.95278	0.00018
				3	0.02166	0.00034	0.97782	0.00018
				4	0.00018	0.00034	0.04339	0.9561
				5	0.00733	0.8249	0.0725	0.09527
				6	0.99914	0.00034	0.00034	0.00018
				7	0.50376	0.22961	0.17487	0.09176
				8	0.53246	0.04818	0.41202	0.00734
				9	0.15332	0.00034	0.78271	0.06364
