## Supplementary Data 1 for "Codebook: sequence specificity and genomic binding of poorly-characterized human transcription factors": CAMTA1.txt

TF	CAMTA1
Motif	PWM000118
Pos	A	C	G	T
1	0.2989667077050717	0.1705904153232033	0.2435278793489186	0.2869149976228068
2	0.1166551701139790	0.2097077339161143	0.0626670448373384	0.6109700511325686
3	0.2168250367289377	0.0792787825157217	0.4868183842240242	0.2170777965313160
4	0.2147577644680875	0.4005061127467032	0.2989596553945745	0.0857764673906350
5	0.0144117924883803	0.7683197004925342	0.0281514755757270	0.1891170314433586
6	0.0121187287574211	0.0137151309245055	0.9625918745564294	0.0115742657616439
7	0.0251473076453570	0.8981663314771959	0.0321755482186713	0.0445108126587756
8	0.8485506728955431	0.0406781840389498	0.0656515432360888	0.0451195998294183
9	0.2460873929040638	0.0789621398060663	0.3165210810998804	0.3584293861899894
10	0.1798971017793719	0.2325390679305560	0.1034798071228215	0.4840840231672505
11	0.1644938618578653	0.2323024394933932	0.4766283666576808	0.1265753319910607
12	0.2151389145813484	0.3538071087627544	0.2534177242623383	0.1776362523935588
13	0.2329753676877745	0.2674737416754271	0.3031875716023891	0.1963633190344093
14	0.1714837940020690	0.1670112053392151	0.2747427610000351	0.3867622396586805
15	0.1394776398244224	0.2698215042065010	0.3333130866671880	0.2573877693018886
16	0.1101456836899439	0.4087353217227069	0.2910316599031159	0.1900873346842334
17	0.2444802743218674	0.2569093793572645	0.4070365883736466	0.0915737579472214
18	0.2580504386937635	0.2892457101760153	0.3197062961220413	0.1329975550081798
19	0.2116903994848781	0.2994230315250584	0.2866548595850279	0.2022317094050356
20	0.2830282589319745	0.2030062711482829	0.2824105129952271	0.2315549569245155
