## Supplementary Data 1 for "Codebook: sequence specificity and genomic binding of poorly-characterized human transcription factors": CAMTA2.txt

TF	CAMTA2
Motif	PWM000142
Pos	A	C	G	T
1	0.2611133426299093	0.2359637844816953	0.2851454934734938	0.2177773794149016
2	0.1354763256192650	0.5813494933210811	0.1736930120086221	0.1094811690510319
3	0.0695365217150808	0.4059272108476596	0.2888184004937740	0.2357178669434858
4	0.1068966662080511	0.1928786451433838	0.6077172623879170	0.0925074262606482
5	0.0662702534495649	0.8141746132524235	0.0329508714988272	0.0866042617991845
6	0.6528996500766706	0.0628906486452597	0.2138295585920667	0.0703801426860031
7	0.3641872830008243	0.1602698367137015	0.1203499184771336	0.3551929618083405
8	0.0382998280454305	0.1286129018320730	0.0300287551092454	0.8030585150132511
9	0.0759942533209546	0.0244726695238063	0.8649586160324624	0.0345744611227767
10	0.0160679299539063	0.9396073390133061	0.0246250508191850	0.0196996802136025
11	0.2379582778139215	0.0249173775747561	0.7096835220663364	0.0274408225449858
12	0.1585016898610037	0.2787052424101869	0.3372804996201960	0.2255125681086134
13	0.2196832713646774	0.4175672871451779	0.1415573429781702	0.2211920985119746
14	0.4132042189838066	0.1096731151068236	0.2966244909475237	0.1804981749618459
15	0.2444380098690659	0.2572674524269973	0.2552541958985425	0.2430403418053943
16	0.2257106791646713	0.2647131623267280	0.2251510082440413	0.2844251502645594
17	0.2286974355862106	0.2710810747204735	0.2760164662179483	0.2242050234753676
18	0.1996289377361463	0.3132074675345254	0.2674265203829815	0.2197370743463467
19	0.2359788811891914	0.2659668724196975	0.2888098081716270	0.2092444382194841
20	0.2243074048831041	0.2405080230385294	0.2946870065496520	0.2404975655287146
