## Supplementary Data 1 for "Codebook: sequence specificity and genomic binding of poorly-characterized human transcription factors": FOXN4_1.txt

TF	FOXN4
Motif	M04047_1.94d
Pos	A	C	G	T
1	0.333	0.057	0.109	0.501
2	0.206	0.51	0.093	0.191
3	0.298298298298298	0.163163163163163	0.307307307307307	0.231231231231231
4	0.354354354354354	0.111111111111111	0.116116116116116	0.418418418418418
5	0.678	0.046	0.185	0.091
6	0.465	0.091	0.34	0.104
7	0.423576423576424	0.150849150849151	0.237762237762238	0.187812187812188
8	0.009	0.014	0.975	0.002
9	0.989010989010989	0.003996003996004	0.002997002997003	0.003996003996004
10	0.01	0.977	0.001	0.012
11	0.003	0.002	0.985	0.01
12	0.002	0.988	0.007	0.003
13	0.004004004004004	0.55955955955956	0.1001001001001	0.336336336336336
14	0.894	0.008	0.082	0.016
15	0.167	0.09	0.012	0.731
16	0.143143143143143	0.327327327327327	0.177177177177177	0.352352352352352
17	0.394605394605395	0.213786213786214	0.108891108891109	0.282717282717283
18	0.42	0.36	0.136	0.084
19	0.19	0.279	0.139	0.392
20	0.481481481481481	0.197197197197197	0.133133133133133	0.188188188188188
21	0.144	0.358	0.366	0.132
22	0.177	0.332	0.351	0.14
