## Supplementary Data 1 for "Codebook: sequence specificity and genomic binding of poorly-characterized human transcription factors": GRHL2.txt

TF	GRHL2
Motif	M06916_1.94d
Pos	A	C	G	T
1	0.528	0.114	0.244	0.114
2	0.737	0.031	0.149	0.083
3	0.738	0.009	0.13	0.123
4	0.001	0.916	0.082	0.001
5	0.202	0.446	0.002	0.35
6	0.255	0.011	0.408	0.327
7	0.001	0.001	0.997	0.001
8	0.18	0.221	0.011	0.588
9	0.214	0.256	0.021	0.509
10	0.298	0.171	0.122	0.409
11	0.37	0.05	0.271	0.308
12	0.453	0.032	0.248	0.268
13	0.001	0.975	0.004	0.02
14	0.321	0.417	0.009	0.253
15	0.409	0.006	0.383	0.203
16	0.003	0.161	0.831	0.005
17	0.155	0.143	0.03	0.672
18	0.097	0.165	0.055	0.683
19	0.126	0.251	0.121	0.502
20	0.183	0.237	0.217	0.363
