## Supplementary Data 1 for "Codebook: sequence specificity and genomic binding of poorly-characterized human transcription factors": GRHL3.txt

TF	GRHL3
Motif	PWM034802
Pos	A	C	G	T
1	0.25662251655629137	0.24116997792494482	0.26766004415011035	0.23454746136865343
2	0.3818984547461369	0.141280353200883	0.2560706401766004	0.22075055187637968
3	0.7152317880794702	0.039735099337748346	0.16777041942604856	0.0772626931567329
4	0.8852097130242825	0.013245033112582781	0.039735099337748346	0.06181015452538632
5	0.002207505518763797	0.9977924944812362	0.0	0.0
6	0.06622516556291391	0.9205298013245033	0.0	0.013245033112582781
7	0.013245033112582781	0.0	0.8763796909492274	0.11037527593818984
8	0.0	0.0	1.0	0.0
9	0.02207505518763797	0.017660044150110375	0.0	0.9602649006622517
10	0.0684326710816777	0.16777041942604856	0.024282560706401765	0.739514348785872
11	0.26269315673289184	0.18322295805739514	0.18543046357615894	0.3686534216335541
12	0.3818984547461369	0.1280353200883002	0.24282560706401765	0.24724061810154527
13	0.4370860927152318	0.09492273730684327	0.2560706401766004	0.2119205298013245
14	0.04415011037527594	0.8432671081677704	0.0706401766004415	0.04194260485651214
15	0.31346578366445915	0.4304635761589404	0.10154525386313466	0.1545253863134658
16	0.2229580573951435	0.07947019867549669	0.45474613686534215	0.24282560706401765
17	0.09768211920529801	0.09547461368653422	0.7466887417218543	0.06015452538631347
18	0.21357615894039736	0.22461368653421634	0.15176600441501104	0.41004415011037526
