## Supplementary Data 1 for "Codebook: sequence specificity and genomic binding of poorly-characterized human transcription factors": KLF10.txt

TF	KLF10
Motif	M08863_1.94d
Pos	A	C	G	T
1	0.210764721556088	0.108135713651301	0.625544009237055	0.0555555555555556
2	0.30206293547065	0.576255749351063	0.0591556992577075	0.0625256159205793
3	0.030381569474442	0.941636669066475	0.00470362371010319	0.0232781377489801
4	0.84681389152328	0.075102741272637	0.0778124012103148	0.000270965993767782
5	0.0117212509234179	0.980398916523024	0.000147746860379217	0.00773208569317902
6	0.665516901547255	0.00054203212772248	0.307184389474722	0.0267566768503006
7	5.000500050005e-05	0.9998499849985	0.0001000100010001	0.0
8	0.0	1.0	0.0	0.0
9	0.0	0.897490905699095	0.0	0.102509094300905
10	0.33954367490212	0.513163223977319	0.0264164529049098	0.120876648215652
11	0.0442737959802806	0.621824042472507	0.0364998103905954	0.297402351156617
12	0.139384846211553	0.159639909977494	0.583645911477869	0.117329332333083
13	0.310165260802203	0.479858839731451	0.0569375107591668	0.153038388707179
14	0.0423890264812345	0.924652314726615	0.00823966469803772	0.0247189940941132
15	0.870762031472221	0.0714777262926091	0.0565215396614213	0.00123870257374868
16	0.00797597361035892	0.978927674659052	0.0	0.0130963517305893
17	0.552605654615309	0.00305388631661905	0.417692838144025	0.0266476209240469
18	0.00059967018140023	0.998900604667433	0.000449752636050172	4.99725151166858e-05
19	0.00129746993362942	0.998053795099556	0.000299416138529867	0.000349318828284845
20	0.000450146297546703	0.849516092730137	0.000450146297546703	0.149583614674769
21	0.375508561720392	0.469978092725891	0.0105065498278714	0.144006795725846
22	0.0442489381988385	0.79119355118315	0.0172488515211927	0.147308659096819
