## Supplementary Data 1 for "Codebook: sequence specificity and genomic binding of poorly-characterized human transcription factors": KLF11.txt

TF	KLF11
Motif	M08865_1.94d
Pos	A	C	G	T
1	0.288488816148391	0.194326241134752	0.430660120021822	0.0865248226950355
2	0.197979041916168	0.61564371257485	0.0990830838323353	0.0872941616766467
3	0.104250350303596	0.7908453993461	0.038113031293788	0.0667912190565157
4	0.694809094809095	0.228657228657229	0.0664950664950665	0.01003861003861
5	0.00760334118654958	0.976011994002999	0.000428357249946455	0.0159563075605055
6	0.317457724042153	0.00514663834654031	0.637692998937995	0.039702638673311
7	0.0	0.999236641221374	0.0	0.000763358778625954
8	0.00531684027777778	0.994357638888889	0.000108506944444444	0.000217013888888889
9	0.00118976799524093	0.88032916914535	0.00198294665873488	0.116498116200674
10	0.435945002182453	0.432998690528154	0.0186599738105631	0.11239633347883
11	0.0726677577741408	0.676377523186034	0.0637206764866339	0.187234042553191
12	0.205346426623022	0.224113475177305	0.428805237315876	0.141734860883797
13	0.220646006110869	0.605521606285465	0.0437581841990397	0.130074203404627
14	0.0651694405454181	0.868457990776018	0.0156406657309003	0.0507319029476639
15	0.858120166567519	0.127800912155463	0.0114019432877256	0.00267697798929209
16	0.0	0.995860566448802	0.0	0.00413943355119826
17	0.218204713077892	0.00467710019787732	0.745727648857708	0.0313905378665228
18	0.00119396504938674	0.994355801584717	0.00195376098990557	0.00249647237599045
19	0.000108766586904503	0.996954535566674	0.00217533173809006	0.000761366108331521
20	0.0	0.909562563580875	0.000406917599186165	0.090030518819939
21	0.481169830682401	0.433658286300667	0.00708055413032324	0.0780913288866085
22	0.0546926480278641	0.791019486020898	0.0337004612632966	0.120587404687941
