## Supplementary Data 1 for "Codebook: sequence specificity and genomic binding of poorly-characterized human transcription factors": LEUTX.txt

TF	LEUTX
Motif	PWM000962
Pos	A	C	G	T
1	0.1985331672575950	0.2991822762177413	0.3039783368904778	0.1983062196341859
2	0.2240921062530369	0.3734655051474836	0.2004366836234289	0.2020057049760505
3	0.2480059691363907	0.2383653205638969	0.3535846224275174	0.1600440878721950
4	0.3407799425913168	0.2179134889659944	0.2384313691928147	0.2028751992498741
5	0.1742143204532942	0.2664565932709386	0.3961614471926164	0.1631676390831508
6	0.2790936427069701	0.2003952324428958	0.1275083870227293	0.3930027378274048
7	0.0196697997210866	0.0183059506971553	0.0175926325921843	0.9444316169895742
8	0.9431932705685159	0.0174155902070688	0.0158227003221128	0.0235684389023023
9	0.9337309780995872	0.0199816458801006	0.0274016974443948	0.0188856785759176
10	0.0206320399599405	0.0278398070264785	0.0237509564795825	0.9277771965339985
11	0.0214003570855582	0.9384776882220068	0.0232500562446967	0.0168718984477383
12	0.0260516060578885	0.7315794513013762	0.1337966958852777	0.1085722467554575
13	0.1670136750593660	0.3927616656989704	0.2447850301446392	0.1954396290970245
14	0.1347057291446491	0.3446779971600540	0.2572701388047741	0.2633461348905230
15	0.1994872183728746	0.2800703952064253	0.2514843964470471	0.2689579899736530
16	0.1653730056535990	0.2869167161372078	0.2962994789256642	0.2514107992835291
17	0.2572791585252986	0.2150382110386825	0.3257735017781636	0.2019091286578551
18	0.2046146523945456	0.3154635532313619	0.2608988341669745	0.2190229602071180
19	0.2200078852921261	0.3012516079313340	0.2924770039223167	0.1862635028542231
20	0.1885181120231404	0.3002463753699359	0.3153518316427348	0.1958836809641890
