## Supplementary Data 1 for "Codebook: sequence specificity and genomic binding of poorly-characterized human transcription factors": NR3C1_1.txt

TF	NR3C1
Motif	M05958_1.94d
Pos	A	C	G	T
1	0.217745741622688	0.133050156605312	0.382374393958896	0.266829707813103
2	0.394290990846314	0.0075477758149992	0.588766661313634	0.00939457202505219
3	0.0023696682464455	0.000204281745383233	0.996077790488642	0.00134825951952933
4	0.451008520257347	0.028169014084507	0.136889236654495	0.383933229003652
5	0.997265417738052	0.00204073303130484	0.000367331945634872	0.000326517285008775
6	0.000183985869885193	0.999411245216367	0.000404768913747424	0.0
7	0.97153024911032	0.00204524072483331	0.0231112201906164	0.00331328997422997
8	0.0825929283771532	0.35634632819583	0.0436990027198549	0.517361740707162
9	0.260183853962445	0.243497582015423	0.159282011066092	0.337036552956041
10	0.440184112111125	0.0650556856943246	0.393251962355649	0.101508239838902
11	0.00369637650978759	0.0363390254060808	0.000937109537692628	0.959027488546439
12	0.0	0.000571545213308838	0.999428454786691	0.0
13	0.000548426017330262	0.000493583415597236	0.00043874081386421	0.998519249753208
14	0.457583322384268	0.124994525467525	0.0262339596198485	0.391188192528358
15	0.00138574866895194	0.996900299029976	0.000255269491649041	0.00145868280942309
16	0.0102342506254264	0.580759608824198	0.00486695474186946	0.404139185808506
17	0.212977567472836	0.401726253066947	0.0996319663512093	0.285664213109008
