## Supplementary Data 1 for "Codebook: sequence specificity and genomic binding of poorly-characterized human transcription factors": PAX1_1.txt

TF	PAX1
Motif	M05977_1.94d
Pos	A	C	G	T
1	0.060141735299751	0.604673434208006	0.272553150737407	0.0626316797548362
2	0.00056095736724009	0.0	0.984667165295438	0.0147718773373224
3	0.0496815286624204	0.0169851380042463	0.0	0.933333333333333
4	0.000603743207888911	0.903602334473737	0.00020124773596297	0.0955926745824109
5	0.943256795988387	0.056215360253365	0.000527843758247559	0.0
6	0.000388953714507974	0.873006612213147	0.0	0.126604434072345
7	0.000564759036144578	0.000376506024096386	0.998493975903614	0.000564759036144578
8	0.0	0.812396236856669	0.187603763143331	0.0
9	0.572647362978283	0.0209410548086867	0.0111168562564633	0.395294725956567
10	0.00232656514382403	0.0898900169204738	0.000423011844331641	0.907360406091371
11	0.000154416306361952	0.273162445954293	0.7183446571958	0.0083384805435454
12	0.857040229885057	0.000478927203065134	0.142480842911877	0.0
13	0.186130562457646	0.36796927942173	0.277840524056923	0.1680596340637
14	0.0150928003263308	0.124821537833979	0.00652661635733225	0.853559045482358
15	0.140819373030353	0.00182451484491624	0.711394924531431	0.145961187593299
16	0.281534586320481	0.496221662468514	0.222243751211006	0.0
17	0.385895751204555	0.311870346035918	0.113885238720981	0.188348664038546
