## Supplementary Data 1 for "Codebook: sequence specificity and genomic binding of poorly-characterized human transcription factors": PAX1_2.txt

TF	PAX1
Motif	M09041_1.94d
Pos	A	C	G	T
1	0.0	0.21328903654485	0.466445182724253	0.320265780730897
2	0.166422645192777	0.734504636408004	0.0126891166422645	0.0863836017569546
3	0.708121827411167	0.0190355329949239	0.246192893401015	0.0266497461928934
4	0.158803986710963	0.223255813953488	0.444518272425249	0.173421926910299
5	0.0119760479041916	0.212075848303393	0.0249500998003992	0.750998003992016
6	0.0218790218790219	0.57979407979408	0.388674388674389	0.00965250965250965
7	0.700651769087523	0.00325884543761639	0.270018621973929	0.0260707635009311
8	0.456660849331006	0.0383944153577661	0.0860965677719604	0.418848167539267
9	0.00599400599400599	0.234265734265734	0.751748251748252	0.00799200799200799
10	0.0	0.982375979112272	0.0	0.0176240208877285
11	0.0942285041224971	0.00647820965842167	0.886336866902238	0.0129564193168433
12	0.00191204588910134	0.0280433397068196	0.0108349267049076	0.959209687699171
13	0.108657757117955	0.00929692039511912	0.874491574665892	0.00755374782103428
14	0.843609865470852	0.00728699551569507	0.0908071748878924	0.0582959641255605
15	0.037177063642092	0.94833018273472	0.0113421550094518	0.00315059861373661
16	0.0455650060753341	0.295261239368165	0.619076549210207	0.040097205346294
17	0.243351063829787	0.147606382978723	0.466755319148936	0.142287234042553
