## Supplementary Data 1 for "Codebook: sequence specificity and genomic binding of poorly-characterized human transcription factors": PAX8.txt

TF	PAX8
Motif	M09049_1.94d
Pos	A	C	G	T
1	0.235875706214689	0.180662557781202	0.292629686697483	0.290832049306626
2	0.369132947976879	0.070635838150289	0.53121387283237	0.0290173410404624
3	0.224348272762296	0.292667265956081	0.260434056761269	0.222550404520354
4	0.00719054956343092	0.218412942989214	0.482537236774525	0.29185927067283
5	0.0480585060073132	0.678042834755354	0.00470137558767195	0.26919728364966
6	0.578025100639356	0.03149419843713	0.344068197963533	0.0464125029599811
7	0.189418261204572	0.261204571722101	0.358417875947091	0.190959291126236
8	0.00138804545848877	0.319250455452416	0.00373037216968856	0.675631126919407
9	0.00446599464080643	0.578537705754753	0.415082301901238	0.00191399770320276
10	0.693623085144282	0.000178126113288208	0.293997149982187	0.0122016387602423
11	0.419835782195333	0.0528305963699222	0.105769230769231	0.421564390665514
12	0.000194382350082612	0.242006025852853	0.756924871221693	0.000874720575371756
13	0.0	0.979129997485542	0.00125722906713603	0.0196127734473221
14	0.141113066432028	0.00043994720633524	0.856577210734712	0.00186977562692477
15	0.0118041749502982	0.018389662027833	0.00211232604373757	0.967693836978131
16	0.172823913272287	0.0032628144405852	0.819703189137985	0.0042100831491422
17	0.789858012170385	0.00202839756592292	0.118052738336714	0.0900608519269777
18	0.0554886856042369	0.93740972556572	0.00216658642272508	0.00493500240731825
19	0.0849913494809689	0.220480103806228	0.621647923875433	0.0728806228373702
20	0.273789649415693	0.191729806087068	0.368819827918325	0.165660716578914
