## Supplementary Data 1 for "Codebook: sequence specificity and genomic binding of poorly-characterized human transcription factors": PURB.txt

TF	PURB
Motif	PWM065525
Pos	A	C	G	T
1	0.2810058600000000	0.2073974600000000	0.2541503900000000	0.2575683600000000
2	0.2875976600000000	0.1672363300000000	0.2374267600000000	0.3076171900000000
3	0.4113769500000000	0.2441406200000000	0.2006835900000000	0.1437988300000000
4	0.3745117200000000	0.2709960900000000	0.1739502000000000	0.1805419900000000
5	0.3176269500000000	0.3010253900000000	0.2374267600000000	0.1437988300000000
6	0.3913574200000000	0.2241210900000000	0.2139892600000000	0.1705322300000000
7	0.2073974600000000	0.3645019500000000	0.1572265600000000	0.2709960900000000
8	0.4514160200000000	0.1405029300000000	0.1538085900000000	0.2541503900000000
9	0.1739502000000000	0.3713378900000000	0.1639404300000000	0.2910156200000000
10	0.2810058600000000	0.2609863300000000	0.1705322300000000	0.2875976600000000
11	0.2307128900000000	0.3713378900000000	0.1906738300000000	0.2073974600000000
12	0.2307128900000000	0.2910156200000000	0.2675781200000000	0.2106933600000000
13	0.2841796900000000	0.3579101600000000	0.2441406200000000	0.1137085000000000
14	0.2641601600000000	0.2675781200000000	0.2944335900000000	0.1739502000000000
15	0.3913574200000000	0.4147949200000000	0.1237182600000000	0.0702514600000000
16	0.1137085000000000	0.1204223600000000	0.2541503900000000	0.5117187500000000
17	0.2575683600000000	0.2541503900000000	0.2944335900000000	0.1939697300000000
18	0.3945312500000000	0.1672363300000000	0.2507324200000000	0.1872558600000000
19	0.2609863300000000	0.2307128900000000	0.1639404300000000	0.3444824200000000
20	0.5419921900000000	0.0001000000000000	0.2810058600000000	0.1772460900000000
21	0.0001000000000000	1.0000000000000000	0.0001000000000000	0.0001000000000000
22	0.0001000000000000	1.0000000000000000	0.0001000000000000	0.0001000000000000
23	0.3510742200000000	0.2106933600000000	0.3010253900000000	0.1370849600000000
24	0.9130859400000000	0.0066871600000000	0.0702514600000000	0.0100326500000000
25	0.0001000000000000	1.0000000000000000	0.0001000000000000	0.0001000000000000
26	0.1705322300000000	0.3879394500000000	0.0133743300000000	0.4279785200000000
