## Supplementary Data 1 for "Codebook: sequence specificity and genomic binding of poorly-characterized human transcription factors": RLF.txt

TF	RLF.FL
Motif	PWM001787
Pos	A	C	G	T
1	0.2057026560902777	0.3273591363880303	0.3094796946228560	0.1574585128988361
2	0.1179858348646424	0.3598203985257605	0.3934677718807421	0.1287259947288549
3	0.2645048177850631	0.3325380010908524	0.2107597699861092	0.1921974111379751
4	0.0916854351049594	0.2773405260937001	0.4868032047405272	0.1441708340608129
5	0.1818664897880810	0.4063436787935946	0.2336970731312162	0.1780927582871080
6	0.4422166530260432	0.2543886080110121	0.1494562223377722	0.1539385166251724
7	0.0628156770398631	0.1551172283592753	0.7348874638566326	0.0471796307442291
8	0.0238492347769027	0.9301904478514514	0.0273266599582206	0.0186336574134252
9	0.0291733406535664	0.0556599321687417	0.8944910669288744	0.0206756602488176
10	0.1849659894904078	0.2866511528843516	0.4057775338145427	0.1226053238106979
11	0.2372471211298947	0.3912286805162076	0.1674339257390663	0.2040902726148315
12	0.3028658593486403	0.1674157270648002	0.2617276786412631	0.2679907349452964
13	0.2744245875919010	0.2908434923007332	0.2758804578022323	0.1588514623051337
14	0.1674552517884596	0.4266753955343189	0.2806571457008206	0.1252122069764009
15	0.1921691264584854	0.3735628079287593	0.3084001584836601	0.1258679071290953
16	0.2144275964261037	0.2051918126567601	0.4672320069785058	0.1131485839386306
17	0.2463209137614576	0.3389378914803689	0.2902017932057340	0.1245394015524396
18	0.2234749627717293	0.1945006272718574	0.3286130006435062	0.2534114093129067
19	0.2169303766199626	0.3285525869297386	0.2639864923891228	0.1905305440611759
20	0.2462117641425663	0.2617966652206480	0.2598699880434481	0.2321215825933376
