## Supplementary Data 1 for "Codebook: sequence specificity and genomic binding of poorly-characterized human transcription factors": TERF1.txt

TF	TERF1
Motif	PWM002178
Pos	A	C	G	T
1	0.2231817145770851	0.2889611934564535	0.3155155805548262	0.1723415114116354
2	0.1188462495430787	0.4396887680127901	0.2460636437546293	0.1954013386895020
3	0.1255990683523950	0.4029619295639120	0.2553334617144666	0.2161055403692261
4	0.0624048916020167	0.3217790567550176	0.3252517201355852	0.2905643315073806
5	0.6199767854419398	0.0459196279526566	0.0830077262437072	0.2510958603616966
6	0.7102762189343491	0.0440191190394291	0.1964784796130906	0.0492261824131313
7	0.0472924254179068	0.8640054576405560	0.0486817456029960	0.0400203713385411
8	0.0487284787616744	0.7661654344481592	0.1402864521791463	0.0448196346110201
9	0.0586107785391858	0.7586948975149292	0.1279995052149486	0.0546948187309363
10	0.0404440827324424	0.0376218012763998	0.1024469468852982	0.8194871691058595
11	0.7487234932802265	0.0911389884379249	0.0859587015801027	0.0741788167017461
12	0.3363401574384549	0.2385124234452862	0.3641205385234899	0.0610268805927688
13	0.1023491711849317	0.4889704148523183	0.2057003128621083	0.2029801011006417
14	0.1432377430731937	0.4202546010640830	0.2509321252359064	0.1855755306268170
15	0.1499613946163838	0.3231744337016834	0.3024696579897144	0.2243945136922185
16	0.1953028333729320	0.2168379011169181	0.3139861383660035	0.2738731271441464
17	0.2418841198396403	0.2745969251885321	0.2835679484728569	0.1999510064989707
18	0.2285990086863561	0.3095284177118068	0.2753721701589494	0.1865004034428877
19	0.1978253249049632	0.3024951800130916	0.2703412669096750	0.2293382281722702
20	0.2153608584380904	0.3028103757910905	0.2595218354158084	0.2223069303550108
