## Supplementary Data 1 for "Codebook: sequence specificity and genomic binding of poorly-characterized human transcription factors": TIGD4.txt

TF	TIGD4
Motif	PWM089799
Pos	A	C	G	T
1	0.2430952382085063	0.3061750670844479	0.2520967897491967	0.1986329049578490
2	0.2467762763983360	0.2404997435172559	0.2490451160450154	0.2636788640393927
3	0.2623613428666614	0.2380137753251784	0.2438909974734181	0.2557338843347421
4	0.4116518046296967	0.1294564533302668	0.2385276656068984	0.2203640764331381
5	0.5114612877015221	0.2884962613195252	0.1387311953465026	0.0613112556324500
6	0.0828730136388246	0.8034791421894997	0.0709765034511720	0.0426713407205037
7	0.0499787650955970	0.5880306022861550	0.1390365788034558	0.2229540538147920
8	0.0236825173509720	0.8349639852620249	0.0462922731757945	0.0950612242112086
9	0.0173130720483933	0.5076085241087872	0.3860396387311367	0.0890387651116825
10	0.0457882741237793	0.0992647026201484	0.7977778042890458	0.0571692189670265
11	0.3548445395257900	0.0607728178460931	0.0720766406626073	0.5123060019655096
12	0.0388182095736959	0.0321249044490057	0.0460269450779161	0.8830299408993822
13	0.7906068077391291	0.0491539222817174	0.0484221312895213	0.1118171386896322
14	0.3638002966785074	0.1236013421001510	0.3274585841253335	0.1851397770960080
15	0.0450151237359061	0.2796138809846188	0.1923613147730759	0.4830096805063993
16	0.5073009127020324	0.0532954020783801	0.3880707626530782	0.0513329225665094
17	0.2384774428924023	0.1934327223533961	0.2249427808496169	0.3431470539045846
18	0.1639438813267390	0.4668952365143062	0.3301259274938113	0.0390349546651433
19	0.4164519131761414	0.1855136731600092	0.2805414085002138	0.1174930051636357
20	0.3304185644224520	0.3858860875213407	0.1287692812161750	0.1549260668400324
