## Supplementary Data 1 for "Codebook: sequence specificity and genomic binding of poorly-characterized human transcription factors": TIGD5.txt

TF	TIGD5
Motif	PWM002314
Pos	A	C	G	T
1	0.1882477827129595	0.2479516950805508	0.2266312507761118	0.3371692714303780
2	0.3149680531384428	0.2975087639638052	0.2508148100192379	0.1367083728785143
3	0.1134719310762306	0.5777572934198938	0.1756470227359961	0.1331237527678795
4	0.0848296059318157	0.5570584825793987	0.1617017785721697	0.1964101329166159
5	0.0473038413851323	0.5371148608115216	0.1042062205920033	0.3113750772113427
6	0.0388231979040150	0.4300432722108974	0.3671672224406811	0.1639663074444068
7	0.1954528324816526	0.2200598370163543	0.4194218915314714	0.1650654389705216
8	0.2372337903906835	0.2459066277863068	0.2271869582000940	0.2896726236229158
9	0.1112510784174216	0.0911366916891518	0.0379575247329239	0.7596547051605027
10	0.6753471546597619	0.0319063049045748	0.1729460151895776	0.1198005252460858
11	0.0951922593387093	0.1004801707713353	0.0496781056078735	0.7546494642820818
12	0.7637096988505278	0.0272443127388023	0.0499191805593034	0.1591268078513665
13	0.4438444705017641	0.2804605285751663	0.2248778059023403	0.0508171950207296
14	0.0721346513937285	0.7246052333275801	0.1651732572160861	0.0380868580626055
15	0.1201146594455590	0.0442876651333193	0.8080967629134819	0.0275009125076400
16	0.1713133695778122	0.5906530588580561	0.1361866125135870	0.1018469590505447
17	0.1365700033986098	0.2743950242719173	0.3298285839301636	0.2592063883993090
18	0.2416741200668579	0.2995480355989503	0.2877427781973845	0.1710350661368073
19	0.2531585013772713	0.2511422172988583	0.2525157242496116	0.2431835570742588
20	0.2170124110375728	0.2799147309696831	0.2321955991885904	0.2708772588041538
