## Supplementary Data 1 for "Codebook: sequence specificity and genomic binding of poorly-characterized human transcription factors": TIGD7.txt

TF	TIGD7
Motif	PWM002338
Pos	A	C	G	T
1	0.3283740781458133	0.1808679500918245	0.2325833009903525	0.2581746707720098
2	0.2513886004471879	0.3236370009347251	0.2057149700072164	0.2192594286108706
3	0.3233195288269010	0.2185930428266476	0.1652853572561706	0.2928020710902808
4	0.1634539457044963	0.4016736710339845	0.2616581065284853	0.1732142767330338
5	0.1495790339455033	0.3186033466782830	0.1603200854157194	0.3714975339604942
6	0.0703285727213276	0.3562843394675720	0.1782547594933313	0.3951323283177691
7	0.0449776784738085	0.6786957863056551	0.1260206544702057	0.1503058807503306
8	0.2365413549659245	0.1560323757396381	0.4170427980351932	0.1903834712592443
9	0.1765378306531210	0.3590294228193532	0.2578931306976471	0.2065396158298787
10	0.0616151821743708	0.2173613951202172	0.1204609316096275	0.6005624910957844
11	0.7976715541753960	0.0603387375914733	0.0580236903362446	0.0839660178968862
12	0.6871993347695652	0.0435729692936665	0.0657586979911709	0.2034689979455974
13	0.1335973526717412	0.0825118616219737	0.0981678886223991	0.6857228970838862
14	0.0890659288437650	0.1718088818125014	0.0760701047595955	0.6630550845841383
15	0.0220867886786123	0.9321640704820106	0.0178729083627684	0.0278762324766089
16	0.0473899796085068	0.0335970465250793	0.9066419359814025	0.0123710378850114
17	0.0574432501917835	0.2157259471182004	0.4915762132222511	0.2352545894677651
18	0.6350983205919865	0.1888834994227004	0.0859846179243556	0.0900335620609573
19	0.2596541615228966	0.5754889659986220	0.0915843003241030	0.0732725721543783
20	0.2030444946025009	0.2513930875746489	0.2216481035396242	0.3239143142832260
