## Supplementary Data 1 for "Codebook: sequence specificity and genomic binding of poorly-characterized human transcription factors": TLX1_2.txt

TF	TLX1
Motif	M06827_1.94d
Pos	A	C	G	T
1	0.176568662097271	0.408368021845208	0.132536170125183	0.282527145932338
2	0.225074529042082	0.598795503069567	0.104379837662086	0.0717501302262652
3	0.143734375803761	0.17455132171537	0.0163148537179102	0.665399448762959
4	0.179463390897013	0.179463390897013	0.132331591267494	0.508741626938481
5	0.279165274728686	0.0	0.671890164117583	0.0489445611537307
6	0.146833683461192	0.0	0.624758364488065	0.228407952050743
7	0.0	0.673702925641795	0.163148537179102	0.163148537179102
8	0.340857151240435	0.2693411363654	0.0994677684804427	0.290333943913723
9	0.329688482055398	0.252792167296259	0.141921614279549	0.275597736368794
10	0.25302628264749	0.322963651349543	0.319630228340881	0.104379837662086
11	0.109291906843729	0.154903044988798	0.352259935776702	0.383545112390772
12	0.109291906843729	0.0163148537179102	0.0277176382541775	0.846675601184184
13	0.409684104471968	0.0163148537179102	0.557686188092211	0.0163148537179102
14	0.181276152421225	0.606630749245942	0.0652594148716409	0.146833683461192
15	0.228407952050743	0.722647486795526	0.0326297074358205	0.0163148537179102
16	0.557686188092211	0.0507573226779429	0.358926781794025	0.0326297074358205
17	0.240161365464581	0.152096381520406	0.423016164058787	0.184726088956226
