## Supplementary Data 1 for "Codebook: sequence specificity and genomic binding of poorly-characterized human transcription factors": TLX3_1.txt

TF	TLX3
Motif	M09259_1.94d
Pos	A	C	G	T
1	0.179245283018868	0.179245283018868	0.349056603773585	0.292452830188679
2	0.926086956521739	0.0217391304347826	0.0304347826086957	0.0217391304347826
3	0.986111111111111	0.0	0.0	0.0138888888888889
4	0.0677966101694915	0.0211864406779661	0.00847457627118644	0.902542372881356
5	0.0805860805860806	0.043956043956044	0.0952380952380952	0.78021978021978
6	0.0223214285714286	0.0178571428571429	0.950892857142857	0.00892857142857143
7	0.150234741784038	0.31924882629108	0.262910798122066	0.267605633802817
8	0.169014084507042	0.23943661971831	0.28169014084507	0.309859154929577
9	0.164319248826291	0.305164319248826	0.276995305164319	0.253521126760563
10	0.240566037735849	0.193396226415094	0.254716981132075	0.311320754716981
11	0.309859154929577	0.117370892018779	0.286384976525822	0.286384976525822
12	0.299065420560748	0.271028037383178	0.158878504672897	0.271028037383178
13	0.295774647887324	0.276995305164319	0.169014084507042	0.258215962441315
14	0.240566037735849	0.283018867924528	0.30188679245283	0.174528301886792
15	0.333333333333333	0.258215962441315	0.23943661971831	0.169014084507042
16	0.264150943396226	0.273584905660377	0.334905660377358	0.127358490566038
17	0.0045045045045045	0.959459459459459	0.018018018018018	0.018018018018018
18	0.78021978021978	0.102564102564103	0.0622710622710623	0.0549450549450549
19	0.918103448275862	0.00431034482758621	0.021551724137931	0.0560344827586207
20	0.0177777777777778	0.0311111111111111	0.00444444444444444	0.946666666666667
21	0.025974025974026	0.0303030303030303	0.0216450216450216	0.922077922077922
22	0.291079812206573	0.352112676056338	0.15962441314554	0.197183098591549
