## Supplementary Data 1 for "Codebook: sequence specificity and genomic binding of poorly-characterized human transcription factors": TLX3_2.txt

TF	TLX3
Motif	M09257_1.94d
Pos	A	C	G	T
1	0.146341463414634	0.195121951219512	0.195121951219512	0.463414634146341
2	0.836734693877551	0.0510204081632653	0.0816326530612245	0.0306122448979592
3	0.891304347826087	0.0217391304347826	0.0543478260869565	0.0326086956521739
4	0.0645161290322581	0.043010752688172	0.010752688172043	0.881720430107527
5	0.092436974789916	0.0	0.218487394957983	0.689075630252101
6	0.0568181818181818	0.0113636363636364	0.931818181818182	0.0
7	0.148148148148148	0.37037037037037	0.259259259259259	0.222222222222222
8	0.216867469879518	0.289156626506024	0.216867469879518	0.27710843373494
9	0.209876543209877	0.283950617283951	0.308641975308642	0.197530864197531
10	0.197530864197531	0.320987654320988	0.172839506172839	0.308641975308642
11	0.246913580246914	0.234567901234568	0.259259259259259	0.259259259259259
12	0.329268292682927	0.207317073170732	0.24390243902439	0.219512195121951
13	0.25609756097561	0.195121951219512	0.219512195121951	0.329268292682927
14	0.292682926829268	0.207317073170732	0.195121951219512	0.304878048780488
15	0.313253012048193	0.240963855421687	0.180722891566265	0.265060240963855
16	0.289156626506024	0.192771084337349	0.265060240963855	0.253012048192771
17	0.280487804878049	0.182926829268293	0.317073170731707	0.219512195121951
18	0.325301204819277	0.27710843373494	0.228915662650602	0.168674698795181
19	0.146341463414634	0.268292682926829	0.402439024390244	0.182926829268293
20	0.0714285714285714	0.836734693877551	0.0204081632653061	0.0714285714285714
21	0.71304347826087	0.139130434782609	0.0347826086956522	0.11304347826087
22	0.836734693877551	0.0408163265306122	0.0306122448979592	0.0918367346938776
23	0.074468085106383	0.0106382978723404	0.0425531914893617	0.872340425531915
24	0.0404040404040404	0.0808080808080808	0.0505050505050505	0.828282828282828
25	0.451219512195122	0.207317073170732	0.207317073170732	0.134146341463415
