## Supplementary Data 1 for "Codebook: sequence specificity and genomic binding of poorly-characterized human transcription factors": VDR_1.txt

TF	VDR
Motif	M10303_1.94d
Pos	A	C	G	T
1	0.279	0.297	0.185	0.238
2	0.458	0.153	0.345	0.044
3	0.074	0.11	0.774	0.042
4	0.041	0.094	0.76	0.105
5	0.056	0.211	0.204	0.529
6	0.158	0.619	0.053	0.17
7	0.585	0.197	0.141	0.077
8	0.256	0.363	0.254	0.128
9	0.225	0.372	0.204	0.199
10	0.362	0.19	0.347	0.101
11	0.267	0.069	0.578	0.087
12	0.039	0.081	0.813	0.067
13	0.086	0.046	0.269	0.598
14	0.059	0.168	0.194	0.579
15	0.148	0.582	0.135	0.134
16	0.455	0.082	0.291	0.171
17	0.222	0.299	0.217	0.262
18	0.0	0.0	0.0	0.0
19	0.222	0.28	0.043	0.455
20	0.356	0.045	0.567	0.032
21	0.555	0.024	0.386	0.034
22	0.024	0.025	0.919	0.032
23	0.017	0.023	0.07	0.89
24	0.061	0.031	0.082	0.827
25	0.055	0.743	0.028	0.174
26	0.886	0.019	0.076	0.019
