## Supplementary Data 1 for "Codebook: sequence specificity and genomic binding of poorly-characterized human transcription factors": ZFP28.txt

TF	ZFP28
Motif	M10402_1.94d
Pos	A	C	G	T
1	0.147019	0.141599	0.577913	0.133469
2	0.672764	0.106369	0.106369	0.114499
3	0.106369	0.626694	0.111789	0.155149
4	0.572493	0.23103	0.0657182	0.130759
5	0.320461	0.350271	0.144309	0.184959
6	0.20122	0.529133	0.0873984	0.182249
7	0.515583	0.0602981	0.0928184	0.331301
8	0.25813	0.0115176	0.699864	0.0304878
9	0.922087	0.000677507	0.0250678	0.052168
10	0.447832	0.00880759	0.439702	0.103659
11	0.130759	0.000677507	0.867886	0.000677507
12	0.997967	0.000677507	0.000677507	0.000677507
13	0.767615	0.0196477	0.184959	0.0277778
14	0.773035	0.000677507	0.2229	0.00338753
15	0.25813	0.190379	0.117209	0.434282
16	0.480352	0.049458	0.27168	0.198509
17	0.23374	0.000677507	0.764905	0.000677507
18	0.995257	0.000677507	0.000677507	0.00338753
19	0.542683	0.052168	0.390921	0.0142276
20	0.618564	0.20935	0.0684282	0.103659
21	0.130759	0.103659	0.2229	0.542683
22	0.29336	0.428862	0.174119	0.103659
23	0.531843	0.23645	0.0575881	0.174119
24	0.176829	0.149729	0.114499	0.558943
25	0.491192	0.111789	0.190379	0.20664
26	0.371951	0.23374	0.193089	0.20122
27	0.418022	0.122629	0.24458	0.21477
28	0.29336	0.130759	0.23645	0.339431
29	0.477642	0.130759	0.23916	0.152439
30	0.320461	0.0982385	0.426152	0.155149
31	0.25271	0.22561	0.168699	0.352981
32	0.20664	0.442412	0.184959	0.165989
33	0.347561	0.388211	0.0928184	0.171409
