## Supplementary Data 1 for "Codebook: sequence specificity and genomic binding of poorly-characterized human transcription factors": ZFX_2.txt

TF	ZFX
Motif	M06848_1.94d
Pos	A	C	G	T
1	0.13431618602568	0.368139442434813	0.373875255257461	0.123669116282045
2	0.302173303885943	0.292350790043969	0.304772371411543	0.100703534658545
3	0.100703534658545	0.251537022693369	0.563026512604995	0.0847329300430927
4	0.161036929872474	0.311870417907299	0.445908745425013	0.0811839067952144
5	0.10957609277824	0.279929208676395	0.5133401871347	0.0971545114106664
6	0.118448650897936	0.373566046794339	0.340262603890325	0.1677226984174
7	0.146840836880961	0.470751908160161	0.235566418077917	0.146840836880961
8	0.0896128370089252	0.392642046751684	0.339818975984341	0.17792614025505
9	0.0718677207695341	0.58210251256234	0.19963255769315	0.146397208974977
10	0.992901953504236	0.00354902324787822	0.00177451162393911	0.00177451162393911
11	0.00354902324787822	0.00354902324787822	0.992901953504236	0.0
12	0.0	0.00177451162393911	0.998225488376053	0.0
13	0.0	0.994676465128175	0.00532353487181734	0.0
14	0.00177451162393911	0.885069022394784	0.088313303246125	0.0248431627351476
15	0.0195196278633302	0.326097860853967	0.266176743590867	0.388205767691837
16	0.225806604146252	0.409943535085091	0.299923814400864	0.0643260463677929
17	0.200963441411104	0.00754167440174123	0.778629674913592	0.0128652092735586
18	0.138443256622405	0.342512093375404	0.497306882608939	0.0217377673932541
19	0.126774511623939	0.524265115386303	0.123225488376061	0.225734884613698
