## Supplementary Data 1 for "Codebook: sequence specificity and genomic binding of poorly-characterized human transcription factors": ZIK1.txt

TF	ZIK1
Motif	ZIK1.RCADE
Pos	A	C	G	T
1	0.671823	0.0674684	0.186343	0.0743649
2	0.294873	0.0852544	0.202495	0.417377
3	0.243874	0.000862066	0.679809	0.0754542
4	0.235164	0.0491377	0.714837	0.000862066
5	0.00140673	0.989428	0.000862066	0.00830325
6	0.997414	0.000862066	0.000862066	0.000862066
7	0.964745	0.0260892	0.00830325	0.000862066
8	0.566017	0.119192	0.038793	0.275998
9	0.454583	0.000862066	0.528266	0.0162891
10	0.0616612	0.00884792	0.837885	0.0916062
11	0.00431033	0.927904	0.000862066	0.0669237
12	0.857485	0.0667434	0.000862066	0.0749096
13	0.294873	0.592149	0.0799918	0.0329858
14	0.427722	0.19324	0.136978	0.24206
15	0.456942	0.0462341	0.359301	0.137523
16	0.282895	0.393239	0.203585	0.120282
17	0.238067	0.085799	0.573093	0.10304
18	0.655671	0.0600272	0.112296	0.172006
19	0.243874	0.214474	0.297777	0.243874
20	0.366198	0.127178	0.255309	0.251316
21	0.120282	0.17382	0.491969	0.213929
