## Supplementary Data 1 for "Codebook: sequence specificity and genomic binding of poorly-characterized human transcription factors": ZKSCAN7.txt

TF	ZKSCAN7
Motif	M10313_1.94d
Pos	A	C	G	T
1	0.471	0.225	0.233	0.071
2	0.122	0.533	0.05	0.295
3	0.707	0.116	0.027	0.15
4	0.584	0.186	0.064	0.166
5	0.9	0.068	0.026	0.006
6	0.009	0.952	0.025	0.015
7	0.124	0.014	0.019	0.844
8	0.123	0.083	0.549	0.244
9	0.084	0.02	0.113	0.783
10	0.465	0.165	0.188	0.182
11	0.449	0.014	0.517	0.02
12	0.725	0.044	0.096	0.135
13	0.024	0.008	0.949	0.019
14	0.086	0.299	0.122	0.493
15	0.119	0.124	0.631	0.126
16	0.133	0.624	0.137	0.107
17	0.171	0.257	0.227	0.346
