## Supplementary Data 1 for "Codebook: sequence specificity and genomic binding of poorly-characterized human transcription factors": ZNF23.txt

TF	ZNF23
Motif	M09339_1.94d
Pos	A	C	G	T
1	0.320833333333333	0.0625	0.26875	0.347916666666667
2	0.00811359026369168	0.957403651115619	0.0162271805273834	0.0182555780933063
3	0.511482254697286	0.104384133611691	0.254697286012526	0.129436325678497
4	0.191532258064516	0.681451612903226	0.0141129032258065	0.112903225806452
5	0.00614754098360656	0.979508196721312	0.0	0.014344262295082
6	0.036734693877551	0.963265306122449	0.0	0.0
7	0.899047619047619	0.0590476190476191	0.0419047619047619	0.0
8	0.00970873786407767	0.058252427184466	0.0	0.932038834951456
9	0.0	0.119170984455959	0.810017271157167	0.0708117443868739
10	0.00415800415800416	0.137214137214137	0.711018711018711	0.147609147609148
11	0.00809716599190283	0.975708502024291	0.00202429149797571	0.01417004048583
12	0.0	0.995833333333333	0.0	0.00416666666666667
13	0.101497504159734	0.1630615640599	0.723793677204659	0.0116472545757072
14	0.0100401606425703	0.961847389558233	0.00602409638554217	0.0220883534136546
15	0.0383211678832117	0.0839416058394161	0.861313868613139	0.0164233576642336
16	0.502890173410405	0.304431599229287	0.0134874759152216	0.179190751445087
17	0.0401529636711281	0.787762906309751	0.0936902485659656	0.0783938814531549
18	0.276190476190476	0.571428571428571	0.0857142857142857	0.0666666666666667
19	0.329853862212944	0.338204592901879	0.192066805845511	0.139874739039666
