## Supplementary Data 1 for "Codebook: sequence specificity and genomic binding of poorly-characterized human transcription factors": ZNF35.txt

TF	ZNF35
Motif	M07124_1.94d
Pos	A	C	G	T
1	0.905229	0.058824	0.026144	0.009804
2	0.013072	0.062092	0.006536	0.918301
3	1.0	0.0	0.0	0.0
4	0.042484	0.019608	0.003268	0.934641
5	0.74183	0.0	0.254902	0.003268
6	0.009804	0.163399	0.006536	0.820261
7	0.973856	0.009804	0.01634	0.0
8	0.996732	0.003268	0.0	0.0
9	0.986928	0.0	0.006536	0.006536
10	0.055556	0.0	0.934641	0.009804
11	0.98366	0.003268	0.003268	0.009804
12	0.156863	0.003268	0.833333	0.006536
13	0.006536	0.72549	0.009804	0.25817
14	0.202614	0.039216	0.052288	0.705882
15	0.058824	0.676471	0.081699	0.183007
16	0.029412	0.447712	0.006536	0.51634
17	0.065359	0.156863	0.062092	0.715686
18	0.810458	0.01634	0.143791	0.029412
19	0.111111	0.604575	0.140523	0.143791
20	0.928105	0.029412	0.035948	0.006536
21	0.934641	0.006536	0.042484	0.01634
