## Supplementary Data 1 for "Codebook: sequence specificity and genomic binding of poorly-characterized human transcription factors": ZNF76_1.txt

TF	ZNF76
Motif	M10350_1.94d
Pos	A	C	G	T
1	0.688058	0.125558	0.134487	0.0518973
2	0.467076	0.150112	0.143415	0.239397
3	0.0898438	0.404576	0.123326	0.382254
4	0.0362723	0.0385045	0.016183	0.90904
5	0.00725446	0.982701	0.000558036	0.00948661
6	0.000558036	0.998326	0.000558036	0.000558036
7	0.000558036	0.993862	0.000558036	0.00502232
8	0.792969	0.000558036	0.188058	0.0184152
9	0.0742188	0.107701	0.705915	0.112165
10	0.395647	0.404576	0.185826	0.0139509
11	0.75279	0.0117188	0.223772	0.0117188
12	0.0652902	0.0385045	0.397879	0.498326
13	0.0496652	0.22154	0.65904	0.0697545
14	0.0184152	0.953683	0.0206473	0.00725446
15	0.286272	0.446987	0.0385045	0.228237
16	0.147879	0.469308	0.138951	0.243862
17	0.0831473	0.516183	0.0541295	0.34654
18	0.078683	0.0362723	0.826451	0.0585937
19	0.0407366	0.688058	0.22154	0.0496652
20	0.109933	0.0407366	0.757254	0.0920759
21	0.192522	0.362165	0.393415	0.0518973
