## Supplementary Data 1 for "Codebook: sequence specificity and genomic binding of poorly-characterized human transcription factors": ZNF76_2.txt

TF	ZNF76
Motif	M09397_1.94d
Pos	A	C	G	T
1	0.266729947793071	0.324632178452776	0.203607024205031	0.205030849549122
2	0.213098065829657	0.314557176789956	0.162877502544961	0.309467254835426
3	0.177631578947368	0.196637426900585	0.120979532163743	0.504751461988304
4	0.469110378912685	0.117792421746293	0.0580724876441516	0.35502471169687
5	0.0213854021385402	0.97582519758252	0.0	0.00278940027894003
6	0.00047438330170778	0.999051233396584	0.00047438330170778	0.0
7	0.000473709142586452	0.998105163429654	0.000473709142586452	0.000947418285172904
8	0.934316353887399	0.00625558534405719	0.0545129579982127	0.00491510277033065
9	0.0457209847596717	0.43220007815553	0.16568972254787	0.356389214536929
10	0.743930197268589	0.16464339908953	0.0876327769347496	0.00379362670713202
11	0.903922432789775	0.0326134861172323	0.0555310709563684	0.00793301013662406
12	0.0152398027790229	0.0188256387270282	0.0403406544150605	0.925593904078888
13	0.0645933014354067	0.100478468899522	0.789074960127592	0.0458532695374801
14	0.000947867298578199	0.997630331753555	0.0014218009478673	0.0
15	0.736920222634508	0.132467532467532	0.0159554730983302	0.114656771799629
16	0.235992402659069	0.409306742640076	0.0797720797720798	0.274928774928775
17	0.11724433033804	0.474112109542148	0.0192554557124519	0.38938810440736
18	0.19225302061123	0.0188343994314144	0.666311300639659	0.122601279317697
19	0.008424599831508	0.866048862679023	0.0766638584667228	0.0488626790227464
20	0.175322411990241	0.082607180202161	0.649703729522482	0.0923666782851168
21	0.213675213675214	0.431149097815764	0.182811016144349	0.172364672364672
