## Supplementary Data 1 for "Codebook: sequence specificity and genomic binding of poorly-characterized human transcription factors": ZNF107.txt

TF	ZNF107.FL
Motif	PWM119414
Pos	A	C	G	T
1	0.09	0.21	0.18	0.52
2	0.086	0.212	0.09599999999999999	0.606
3	0.168	0.22	0.496	0.116
4	0.106	0.104	0.156	0.634
5	0.062	0.042	0.892	0.004
6	0.046	0.8300000000000001	0.02	0.10400000000000001
7	0.31	0.11199999999999999	0.548	0.029999999999999995
8	0.07200000000000001	0.912	0.006000000000000001	0.01
9	0.09599999999999999	0.546	0.013999999999999999	0.344
10	0.008	0.036000000000000004	0.006000000000000001	0.95
11	0.008	0.004	0.914	0.07400000000000001
12	0.018000000000000002	0.878	0.022000000000000002	0.082
13	0.5079999999999999	0.041999999999999996	0.43199999999999994	0.018
14	0.038000000000000006	0.88	0.02	0.062
15	0.044	0.38799999999999996	0.047999999999999994	0.52
16	0.162	0.6000000000000001	0.07200000000000001	0.166
17	0.098	0.686	0.06	0.156
18	0.548	0.17600000000000002	0.138	0.138
19	0.366	0.23999999999999996	0.27799999999999997	0.11599999999999999
20	0.4	0.34	0.112	0.14800000000000002
21	0.126	0.5660000000000001	0.16	0.14800000000000002
22	0.104	0.42	0.11399999999999999	0.362
23	0.10799999999999998	0.304	0.24799999999999997	0.33999999999999997
24	0.152	0.304	0.416	0.128
25	0.20800000000000002	0.43	0.194	0.168
