## Supplementary Data 1 for "Codebook: sequence specificity and genomic binding of poorly-characterized human transcription factors": ZNF264.txt

TF	ZNF264
Motif	ZNF264.RCADE
Pos	A	C	G	T
1	0.841856	0.0691288	0.061553	0.0274621
2	0.0956439	0.0274621	0.830492	0.0464015
3	0.0123106	0.00094697	0.932765	0.0539773
4	0.129735	0.061553	0.785038	0.0236742
5	0.0426136	0.947917	0.00094697	0.00852273
6	0.766098	0.0804924	0.137311	0.0160985
7	0.00094697	0.985795	0.0123106	0.00094697
8	0.0464015	0.0539773	0.0691288	0.830492
9	0.857008	0.0350379	0.0880682	0.0198864
10	0.940341	0.0236742	0.0198864	0.0160985
11	0.00852273	0.175189	0.0123106	0.803977
12	0.0464015	0.803977	0.0274621	0.122159
13	0.0729167	0.777462	0.0274621	0.122159
14	0.0350379	0.724432	0.0464015	0.194129
15	0.671402	0.141098	0.110795	0.0767045
16	0.0577652	0.125947	0.0918561	0.724432
17	0.0501894	0.349432	0.122159	0.47822
18	0.254735	0.410038	0.213068	0.122159
19	0.288826	0.190341	0.277462	0.243371
20	0.205492	0.107008	0.315341	0.372159
21	0.319129	0.061553	0.489583	0.129735
22	0.444129	0.114583	0.398674	0.0426136
23	0.129735	0.03125	0.796402	0.0426136
24	0.0577652	0.0577652	0.857008	0.0274621
25	0.0388258	0.375947	0.557765	0.0274621
26	0.0464015	0.705492	0.163826	0.0842803
27	0.0464015	0.610795	0.0729167	0.269886
28	0.0464015	0.841856	0.061553	0.0501894
29	0.315341	0.618371	0.0388258	0.0274621
30	0.417614	0.455492	0.0804924	0.0464015
