## Supplementary Data 1 for "Codebook: sequence specificity and genomic binding of poorly-characterized human transcription factors": ZNF267.txt

TF	ZNF267
Motif	ZNF267.RCADE
Pos	A	C	G	T
1	0.025	0.74881	0.139286	0.0869048
2	0.20119	0.520238	0.0678571	0.210714
3	0.0678571	0.205952	0.272619	0.453571
4	0.0107143	0.977381	0.00119048	0.0107143
5	0.0297619	0.396429	0.0869048	0.486905
6	0.0297619	0.358333	0.425	0.186905
7	0.00119048	0.982143	0.00119048	0.0154762
8	0.596429	0.158333	0.177381	0.0678571
9	0.0107143	0.810714	0.144048	0.0345238
10	0.510714	0.34881	0.0297619	0.110714
11	0.144048	0.158333	0.382143	0.315476
12	0.0964286	0.0916667	0.810714	0.00119048
13	0.00119048	0.958333	0.0392857	0.00119048
14	0.0107143	0.982143	0.00119048	0.00595238
15	0.0821429	0.225	0.439286	0.253571
16	0.0440476	0.239286	0.386905	0.329762
17	0.14881	0.482143	0.158333	0.210714
18	0.482143	0.110714	0.320238	0.0869048
19	0.0107143	0.215476	0.629762	0.144048
20	0.0535714	0.296429	0.477381	0.172619
21	0.286905	0.282143	0.282143	0.14881
