## Supplementary Data 1 for "Codebook: sequence specificity and genomic binding of poorly-characterized human transcription factors": ZNF304.txt

TF	ZNF304
Motif	ZNF304.RCADE
Pos	A	C	G	T
1	0.111213	0.511949	0.170037	0.206801
2	0.136949	0.504596	0.151654	0.206801
3	0.0634191	0.670037	0.129596	0.136949
4	0.078125	0.868566	0.0376838	0.015625
5	0.11489	0.511949	0.140625	0.232537
6	0.107537	0.00827206	0.431066	0.453125
7	0.000919118	0.964154	0.0340074	0.000919118
8	0.00827206	0.982537	0.000919118	0.00827206
9	0.140625	0.776654	0.0376838	0.0450368
10	0.000919118	0.997243	0.000919118	0.000919118
11	0.526654	0.0487132	0.397978	0.0266544
12	0.206801	0.36489	0.409007	0.0193015
13	0.0523897	0.184743	0.0891544	0.673713
14	0.000919118	0.942096	0.000919118	0.0560662
15	0.0266544	0.298713	0.511949	0.162684
16	0.47886	0.0854779	0.390625	0.0450368
17	0.125919	0.151654	0.611213	0.111213
18	0.0523897	0.581801	0.10386	0.261949
19	0.0854779	0.721507	0.0597426	0.133272
20	0.0744485	0.460478	0.151654	0.313419
21	0.0744485	0.442096	0.206801	0.276654
22	0.129596	0.471507	0.261949	0.136949
23	0.217831	0.30239	0.328125	0.151654
24	0.125919	0.383272	0.346507	0.144301
