## Supplementary Data 1 for "Codebook: sequence specificity and genomic binding of poorly-characterized human transcription factors": ZNF311.txt

TF	ZNF311
Motif	ZNF311.MEME
Pos	A	C	G	T
1	0.02	0.44	0.38	0.16
2	0.06	0.22	0.56	0.16
3	0.04	0.9	0.02	0.04
4	0.32	0.02	0.54	0.12
5	0.08	0.4	0.48	0.04
6	0.02	0.78	0.2	0.0
7	0.52	0.3	0.16	0.02
8	0.02	0.12	0.86	0.0
9	0.0	0.64	0.34	0.02
10	0.2	0.22	0.34	0.24
11	0.0	0.0	0.76	0.24
12	0.0	1.0	0.0	0.0
13	0.22	0.02	0.16	0.6
14	0.0	0.14	0.7	0.16
15	0.0	0.9	0.1	0.0
16	0.36	0.16	0.26	0.22
17	0.06	0.06	0.86	0.02
18	0.0	1.0	0.0	0.0
19	0.0	0.04	0.4	0.56
20	0.14	0.22	0.38	0.26
21	0.0	1.0	0.0	0.0
