## Supplementary Data 1 for "Codebook: sequence specificity and genomic binding of poorly-characterized human transcription factors": ZNF500.txt

TF	ZNF500
Motif	PWM004464
Pos	A	C	G	T
1	0.2131046069534493	0.3490381091497480	0.2440086606914110	0.1938486232053917
2	0.2263976110013284	0.3404829569885622	0.2864503526572060	0.1466690793529034
3	0.2103649757527928	0.2910234278377707	0.3332213373230399	0.1653902590863965
4	0.2492487764694829	0.3682932538807761	0.1975118849436691	0.1849460847060719
5	0.1749724578006459	0.2634812359639169	0.4192814401344491	0.1422648661009884
6	0.0812236262789557	0.4944864014007270	0.1488709497802801	0.2754190225400370
7	0.0809100622969157	0.0341135986890486	0.8469614315725564	0.0380149074414792
8	0.0634667917456065	0.0729883348558464	0.0791534199251933	0.7843914534733538
9	0.1110100245768583	0.7617800031111597	0.0682437904885538	0.0589661818234282
10	0.0688793420770001	0.2618934084073919	0.1706080505794452	0.4986191989361627
11	0.7995582565073942	0.0404089925516151	0.0673472881195506	0.0926854628214401
12	0.0661552894515620	0.7935193635015416	0.0609218329795262	0.0794035140673702
13	0.7699806069213873	0.0583146019901138	0.1132578530169174	0.0584469380715816
14	0.0523211543308770	0.8508573184038948	0.0428898914926563	0.0539316357725720
15	0.1593603620098845	0.2649193867304112	0.2750583285074812	0.3006619227522231
16	0.2605226847778317	0.1957205411679039	0.2639690518016093	0.2797877222526552
17	0.1956709394110597	0.3331736383621018	0.3120091151279749	0.1591463070988636
18	0.2257600689889870	0.4723098060665165	0.1306177887466726	0.1713123361978242
19	0.1822240515991493	0.3799542841055823	0.2387806971918540	0.1990409671034145
20	0.1906130688340113	0.3489471890597629	0.2773820779684188	0.1830576641378071
