## Supplementary Data 1 for "Codebook: sequence specificity and genomic binding of poorly-characterized human transcription factors": ZNF502.txt

TF	ZNF502
Motif	M10404_1.94d
Pos	A	C	G	T
1	0.390845	0.151408	0.203052	0.254695
2	0.188967	0.0105634	0.789906	0.0105634
3	0.0246479	0.00117371	0.902582	0.0715962
4	0.794601	0.0387324	0.127934	0.0387324
5	0.00117371	0.879108	0.0246479	0.0950704
6	0.0669014	0.475352	0.0434272	0.414319
7	0.353286	0.0809859	0.357981	0.207746
8	0.0575117	0.207746	0.470657	0.264085
9	0.132629	0.00586854	0.0340376	0.827465
10	0.0199531	0.00117371	0.9777	0.00117371
11	0.00586854	0.930751	0.0105634	0.0528169
12	0.9777	0.00117371	0.00117371	0.0199531
13	0.0528169	0.00586854	0.940141	0.00117371
14	0.10446	0.118545	0.0762911	0.700704
15	0.827465	0.0669014	0.0950704	0.0105634
16	0.0528169	0.0809859	0.771127	0.0950704
17	0.0715962	0.649061	0.0809859	0.198357
18	0.296948	0.433099	0.00117371	0.268779
19	0.442488	0.24061	0.0481221	0.268779
20	0.315728	0.217136	0.287559	0.179577
21	0.179577	0.245305	0.212441	0.362676
22	0.217136	0.264085	0.273474	0.245305
23	0.212441	0.184272	0.419014	0.184272
24	0.207746	0.25	0.353286	0.188967
25	0.203052	0.25939	0.311033	0.226526
26	0.325117	0.292254	0.231221	0.151408
27	0.343897	0.245305	0.198357	0.212441
