## Supplementary Data 1 for "Codebook: sequence specificity and genomic binding of poorly-characterized human transcription factors": ZNF529.txt

TF	ZNF529
Motif	ZNF529.MEME
Pos	A	C	G	T
1	0.0	0.470588	0.117647	0.411765
2	0.058824	0.470588	0.176471	0.294118
3	0.176471	0.352941	0.176471	0.294118
4	0.0	0.352941	0.470588	0.176471
5	0.0	0.470588	0.470588	0.058824
6	0.0	0.588235	0.117647	0.294118
7	0.176471	0.352941	0.117647	0.352941
8	0.058824	0.823529	0.117647	0.0
9	0.058824	0.470588	0.117647	0.352941
10	0.117647	0.0	0.235294	0.647059
11	0.0	0.823529	0.0	0.176471
12	0.294118	0.470588	0.235294	0.0
13	0.0	0.117647	0.0	0.882353
14	0.0	0.705882	0.294118	0.0
15	0.0	0.764706	0.0	0.235294
16	0.117647	0.823529	0.0	0.058824
17	0.117647	0.470588	0.352941	0.058824
18	0.0	0.941176	0.058824	0.0
19	0.176471	0.176471	0.0	0.647059
20	0.058824	0.294118	0.176471	0.470588
21	0.0	0.882353	0.117647	0.0
22	0.058824	0.882353	0.0	0.058824
23	0.0	0.941176	0.058824	0.0
24	0.470588	0.294118	0.058824	0.176471
25	0.176471	0.764706	0.0	0.058824
26	0.0	0.588235	0.352941	0.058824
27	0.0	0.705882	0.117647	0.176471
