## Supplementary Data 1 for "Codebook: sequence specificity and genomic binding of poorly-characterized human transcription factors": ZNF648.txt

TF	ZNF648
Motif	PWM004990
Pos	A	C	G	T
1	0.0820000000000000	0.0440000000000000	0.7680000000000000	0.1060000000000000
2	0.3780000000000000	0.0170000000000000	0.4390000000000000	0.1660000000000000
3	0.5800000000000000	0.0030000000000000	0.3940000000000000	0.0230000000000000
4	0.1030000000000000	0.0010000000000000	0.8400000000000000	0.0560000000000000
5	0.0340000000000000	0.0010000000000000	0.9530000000000000	0.0120000000000000
6	0.0120000000000000	0.0010000000000000	0.9860000000000000	0.0010000000000000
7	0.2840000000000000	0.0120000000000000	0.7030000000000000	0.0010000000000000
8	0.7190000000000000	0.1310000000000000	0.1410000000000000	0.0090000000000000
9	0.1440000000000000	0.0010000000000000	0.8520000000000000	0.0030000000000000
10	0.2010000000000000	0.2970000000000000	0.4410000000000000	0.0610000000000000
11	0.2150000000000000	0.3950000000000000	0.2400000000000000	0.1500000000000000
12	0.2480000000000000	0.2510000000000000	0.3940000000000000	0.1080000000000000
13	0.2260000000000000	0.1570000000000000	0.5420000000000000	0.0750000000000000
14	0.2040000000000000	0.2680000000000000	0.4500000000000000	0.0780000000000000
15	0.3620000000000000	0.1300000000000000	0.2750000000000000	0.2330000000000000
16	0.1790000000000000	0.1930000000000000	0.5400000000000000	0.0880000000000000
17	0.0960000000000000	0.2860000000000000	0.4620000000000000	0.1560000000000000
18	0.1450000000000000	0.2670000000000000	0.3070000000000000	0.2810000000000000
19	0.1810000000000000	0.2860000000000000	0.4260000000000000	0.1080000000000000
20	0.2670000000000000	0.3670000000000000	0.2180000000000000	0.1480000000000000
21	0.1810000000000000	0.5550000000000000	0.1120000000000000	0.1520000000000000
22	0.0870000000000000	0.1430000000000000	0.7330000000000000	0.0370000000000000
23	0.0180000000000000	0.9399999999999999	0.0350000000000000	0.0070000000000000
24	0.0070000000000000	0.0490000000000000	0.0260000000000000	0.9180000000000000
25	0.0010000000000000	0.0080000000000000	0.9370000000000001	0.0540000000000000
26	0.3100000000000000	0.1260000000000000	0.2530000000000000	0.3110000000000000
27	0.0450000000000000	0.5950000000000000	0.2690000000000000	0.0910000000000000
28	0.0330000000000000	0.7340000000000000	0.2140000000000000	0.0190000000000000
29	0.4080000000000000	0.3820000000000000	0.1040000000000000	0.1060000000000000
30	0.0660000000000000	0.6400000000000000	0.1880000000000000	0.1060000000000000
31	0.2790000000000000	0.3910000000000000	0.2170000000000000	0.1130000000000000
