## Supplementary Data 1 for "Codebook: sequence specificity and genomic binding of poorly-characterized human transcription factors": ZNF660.txt

TF	ZNF660
Motif	M09383_1.94d
Pos	A	C	G	T
1	0.309538970962812	0.111500254712175	0.417919001528273	0.16104177279674
2	0.107855532955857	0.247155186630751	0.10609642130724	0.538892859106151
3	0.861806620110146	0.0439448134900358	0.0444557996934083	0.04979276670641
4	0.154671968190855	0.000397614314115308	0.843339960238569	0.00159045725646123
5	0.161155358403065	0.0535336223409618	0.680814598245791	0.104496421010182
6	0.286662949257363	0.0954529325290211	0.440665078319055	0.177219039894561
7	0.0465788628332798	0.0793982225077631	0.0707784559374665	0.803244458721491
8	0.000759830304565314	0.000696511112518204	0.993921357563477	0.00462230101943899
9	0.00828641912834461	0.00227718388259852	0.987475488645708	0.00196090834334873
10	0.249053275924677	0.0271826529024226	0.714270892773772	0.0094931783991285
11	0.105648602177928	0.263134432910909	0.264344392791186	0.366872572119977
12	0.376998025854932	0.308221358975992	0.0794752595045533	0.235305355664523
13	0.998281568228106	0.0	0.00152749490835031	0.000190936863543788
14	0.00909543982058311	0.00174433092449539	0.0360079740842263	0.953152255170695
15	0.0	0.997520818765495	0.0	0.00247918123450512
16	0.998473670821674	0.0	0.00152632917832613	0.0
17	0.462393928213777	0.0391082063985664	0.252674853739525	0.245823011648132
18	0.0759727440616443	0.224670445137872	0.210341972871426	0.489014837929058
