## Supplementary Data 1 for "Codebook: sequence specificity and genomic binding of poorly-characterized human transcription factors": ZNF662.txt

TF	ZNF662
Motif	ZNF662.RCADE
Pos	A	C	G	T
1	0.476457	0.16704	0.274664	0.0818386
2	0.0818386	0.108744	0.323991	0.485426
3	0.00560538	0.974215	0.00560538	0.014574
4	0.0190583	0.144619	0.00112108	0.835202
5	0.669283	0.0639013	0.171525	0.0952915
6	0.0773543	0.10426	0.557175	0.261211
7	0.0100897	0.911435	0.00112108	0.0773543
8	0.189462	0.669283	0.0235426	0.117713
9	0.0280269	0.906951	0.00560538	0.059417
10	0.0952915	0.445067	0.19843	0.261211
11	0.0997758	0.274664	0.238789	0.386771
12	0.0549327	0.0683857	0.471973	0.404709
13	0.0190583	0.664798	0.288117	0.0280269
14	0.00112108	0.987668	0.00112108	0.0100897
15	0.0325112	0.0818386	0.0100897	0.875561
16	0.530269	0.131166	0.207399	0.131166
17	0.0997758	0.619955	0.0773543	0.202915
18	0.149103	0.624439	0.0639013	0.162556
