## Supplementary Data 1 for "Codebook: sequence specificity and genomic binding of poorly-characterized human transcription factors": ZNF676.txt

TF	ZNF676
Motif	PWM005154
Pos	A	C	G	T
1	0.3375595680496700	0.1199667730512000	0.4204520613824200	0.1220215975167200
2	0.0836291230196520	0.0953597091160940	0.7656912821400700	0.0553198857241800
3	0.0213166439226390	0.9268269728483400	0.0054115100465860	0.0464448731824380
4	0.0315465729349740	0.0831282952548330	0.8379613356766300	0.0473637961335680
5	0.9696213466429900	0.0086384796275855	0.0163651197389260	0.0053750539904977
6	0.0324953131759840	0.2805364610873400	0.4175359323174500	0.2694322934192200
7	0.1781419705197800	0.0159038013964310	0.5826706749418200	0.2232835531419700
8	0.0121776504297990	0.1578617478510000	0.8272295845272200	0.0027310171919771
9	0.0726348967398970	0.3493437455896900	0.0179705508773580	0.5600508067930600
10	0.1759966271607300	0.3470745303789800	0.1027310629128200	0.3741977795474800
11	0.2945921435731000	0.3524414109111700	0.2977423512004200	0.0552240943153070
12	0.0569488968508390	0.4023194418253800	0.0291815953234020	0.5115500660003800
13	0.2137185707984100	0.5840317600352900	0.0249228054697840	0.1773268636965200
14	0.4255603726593500	0.4637487316668200	0.0480582972050550	0.0626325984687760
15	0.0158782666225600	0.0142242805160440	0.9545862671896400	0.0153111856717550
16	0.0468532764853090	0.9201501529335400	0.0082954861432941	0.0247010844378530
17	0.7998590556730100	0.0118481324876670	0.1738900634249500	0.0144027484143760
18	0.0052963551446868	0.9832924069526700	0.0035148538687467	0.0078963840338967
19	0.4044943820224700	0.1837322911577900	0.2321934538348800	0.1795798729848600
20	0.0900175581345550	0.6266541047492600	0.0954991220932720	0.1878292150229100
21	0.2276341948310100	0.1442456372873900	0.2715558500846800	0.3565643177969200
