## Supplementary Data 1 for "Codebook: sequence specificity and genomic binding of poorly-characterized human transcription factors": ZNF677.txt

TF	ZNF677
Motif	M10389_1.94d
Pos	A	C	G	T
1	0.215241	0.0227273	0.723262	0.0387701
2	0.423797	0.0120321	0.557487	0.00668449
3	0.894385	0.0173797	0.0334225	0.0548128
4	0.311497	0.493316	0.145722	0.0494652
5	0.370321	0.450535	0.0334225	0.145722
6	0.0975936	0.733957	0.0227273	0.145722
7	0.381016	0.402406	0.0227273	0.19385
8	0.477273	0.0013369	0.514706	0.00668449
9	0.766043	0.0494652	0.113636	0.0708556
10	0.19385	0.386364	0.124332	0.295455
11	0.974599	0.0013369	0.0173797	0.00668449
12	0.947861	0.0013369	0.0280749	0.0227273
13	0.0387701	0.0013369	0.958556	0.0013369
14	0.931818	0.065508	0.0013369	0.0013369
15	0.643048	0.092246	0.0975936	0.167112
16	0.102941	0.707219	0.0548128	0.135027
17	0.766043	0.0280749	0.0280749	0.177807
18	0.0708556	0.0227273	0.739305	0.167112
19	0.188503	0.530749	0.118984	0.161765
20	0.32754	0.343583	0.092246	0.236631
21	0.300802	0.199198	0.19385	0.30615
