## Supplementary Data 1 for "Codebook: sequence specificity and genomic binding of poorly-characterized human transcription factors": ZNF684_1.txt

TF	ZNF684
Motif	M09385_1.94d
Pos	A	C	G	T
1	0.415873015873016	0.133333333333333	0.287301587301587	0.163492063492063
2	0.0539473684210526	0.265131578947368	0.206578947368421	0.474342105263158
3	0.917716827279466	0.0177909562638992	0.050407709414381	0.0140845070422535
4	0.00697674418604651	0.971317829457364	0.00697674418604651	0.0147286821705426
5	0.824512534818941	0.00766016713091922	0.0766016713091922	0.0912256267409471
6	0.0404040404040404	0.145454545454545	0.764309764309764	0.0498316498316498
7	0.00671140939597315	0.0104399701715138	0.0439970171513796	0.938851603281133
8	0.0101246105919003	0.962616822429907	0.0194704049844237	0.00778816199376947
9	0.0300751879699248	0.918045112781955	0.00150375939849624	0.0503759398496241
10	0.779661016949153	0.00693374422187982	0.0439137134052388	0.169491525423729
11	0.00221729490022173	0.906134515890613	0.0465631929046563	0.0450849963045085
12	0.0335110434120335	0.954303122619954	0.00761614623000762	0.00456968773800457
13	0.0052434456928839	0.92059925093633	0.0052434456928839	0.0689138576779026
14	0.0	0.997630331753555	0.0	0.0023696682464455
15	0.165668662674651	0.0858283433133733	0.0119760479041916	0.736526946107784
16	0.041389504804139	0.0436067997043607	0.0103473762010347	0.904656319290466
17	0.142386288727752	0.110744891232696	0.338826631509558	0.408042188529993
18	0.480952380952381	0.15952380952381	0.258730158730159	0.100793650793651
