## Supplementary Data 1 for "Codebook: sequence specificity and genomic binding of poorly-characterized human transcription factors": ZNF689.txt

TF	ZNF689
Motif	PWM005261
Pos	A	C	G	T
1	0.0031547500000000	0.2050781200000000	0.0015773800000000	0.7900390600000000
2	0.3981933600000000	0.3369140600000000	0.0434265100000000	0.2215576200000000
3	0.0026779200000000	0.2115478500000000	0.0147247300000000	0.7709960900000000
4	0.0001000000000000	0.0048255900000000	0.0386047400000000	0.9565429700000000
5	0.0165100100000000	0.0001000000000000	0.0094375600000000	0.9741210900000000
6	0.0166626000000000	0.0022220600000000	0.0655517600000000	0.9155273400000000
7	0.0011110300000000	0.0022220600000000	0.2399902300000000	0.7568359400000000
8	0.0022220600000000	0.9975585900000000	0.0001000000000000	0.0001000000000000
9	0.0100021400000000	0.1022338900000000	0.0166626000000000	0.8710937500000000
10	0.0011110300000000	0.0001000000000000	0.0044441200000000	0.9946289100000000
11	0.1011352500000000	0.0001000000000000	0.8989257800000000	0.0001000000000000
12	0.0066680900000000	0.6621093800000000	0.0001000000000000	0.3310546900000000
13	0.0122222900000000	0.9223632800000000	0.0022220600000000	0.0633544900000000
14	0.1422119100000000	0.0022220600000000	0.0622253400000000	0.7934570300000000
15	0.0001000000000000	0.0001000000000000	0.0001000000000000	1.0000000000000000
16	1.0000000000000000	0.0001000000000000	0.0001000000000000	0.0001000000000000
17	0.0001000000000000	0.0001000000000000	0.0022220600000000	0.9975585900000000
18	0.0001000000000000	0.3156738300000000	0.0001000000000000	0.6845703100000000
19	0.2456054700000000	0.0001000000000000	0.7543945300000000	0.0001000000000000
20	0.0055542000000000	0.9868164100000000	0.0001000000000000	0.0077781700000000
21	0.3378906200000000	0.0001000000000000	0.5078125000000000	0.1544189500000000
22	0.0022220600000000	0.0001000000000000	0.0001000000000000	0.9975585900000000
23	0.1066894500000000	0.0022220600000000	0.0322265600000000	0.8588867200000000
24	0.0001000000000000	0.0001000000000000	1.0000000000000000	0.0001000000000000
25	0.0001000000000000	0.0001000000000000	0.9946289100000000	0.0055542000000000
26	0.0001000000000000	1.0000000000000000	0.0001000000000000	0.0001000000000000
