## Supplementary Data 1 for "Codebook: sequence specificity and genomic binding of poorly-characterized human transcription factors": ZNF700.txt

TF	ZNF700.FL
Motif	PWM005382
Pos	A	C	G	T
1	0.2865192854983219	0.1785332204456565	0.3531583586145070	0.1817891354415145
2	0.2446853215010093	0.1862891979870249	0.3390455088119168	0.2299799717000492
3	0.1729325906341279	0.3975484152399935	0.1984328412585002	0.2310861528673785
4	0.3402111575222964	0.2934900443700525	0.2318302625482410	0.1344685355594102
5	0.3130865161272140	0.1175695407705569	0.4907052373605281	0.0786387057417012
6	0.1412940517899205	0.1645052438165535	0.5471884220408330	0.1470122823526932
7	0.3423777768812119	0.0742624718215374	0.3447026311640231	0.2386571201332278
8	0.9029103008089374	0.0262072796614985	0.0428314261541416	0.0280509933754226
9	0.0252860360348968	0.8285286840082837	0.0280836793333693	0.1181016006234500
10	0.0520093245082173	0.3567689834057635	0.2234452520830737	0.3677764400029455
11	0.0902195870959756	0.0293203484163126	0.8555713588358784	0.0248887056518333
12	0.0775021307410952	0.2328817926697505	0.1952983480780783	0.4943177285110759
13	0.0611423899406592	0.4823728382698545	0.0670181404201161	0.3894666313693701
14	0.1048746936956326	0.2505897688942597	0.2594726233577043	0.3850629140524035
15	0.2746449473688307	0.4050862524481882	0.1523816437338811	0.1678871564491002
16	0.2020784681591372	0.3475874072229208	0.1249692315043147	0.3253648931136273
17	0.2629326773774722	0.1805559431555304	0.2177099332220455	0.3388014462449519
18	0.2077733603802525	0.2317104651728283	0.2375993977704400	0.3229167766764792
19	0.1834961588181960	0.3523784019344759	0.2130878808370434	0.2510375584102848
20	0.2172996430808740	0.3221423202156443	0.2059605468489842	0.2545974898544974
