## Supplementary Data 1 for "Codebook: sequence specificity and genomic binding of poorly-characterized human transcription factors": ZNF728.txt

TF	ZNF728
Motif	PWM005588
Pos	A	C	G	T
1	0.07331378299120235	0.11436950146627566	0.7653958944281525	0.0469208211143695
2	0.026392961876832845	0.9413489736070382	0.020527859237536656	0.011730205278592375
3	0.01466275659824047	0.017595307917888565	0.002932551319648094	0.9648093841642229
4	0.020527859237536656	0.002932551319648094	0.9325513196480938	0.04398826979472141
5	0.10557184750733138	0.06451612903225806	0.7859237536656891	0.04398826979472141
6	0.06158357771260997	0.03812316715542522	0.2991202346041056	0.6011730205278593
7	0.09970674486803519	0.18475073313782991	0.08797653958944282	0.6275659824046921
8	0.28152492668621704	0.6451612903225806	0.02932551319648094	0.04398826979472141
9	0.03812316715542522	0.8093841642228738	0.020527859237536656	0.13196480938416422
10	0.7390029325513197	0.01466275659824047	0.04398826979472141	0.20234604105571846
11	0.09970674486803519	0.07331378299120235	0.8035190615835777	0.02346041055718475
12	0.04985337243401759	0.02346041055718475	0.5395894428152492	0.3870967741935484
13	0.09970674486803519	0.5454545454545454	0.1935483870967742	0.16129032258064516
14	0.5513196480938416	0.15542521994134897	0.28152492668621704	0.011730205278592375
15	0.49266862170087977	0.19648093841642228	0.11143695014662756	0.19941348973607037
16	0.4633431085043988	0.20527859237536658	0.04105571847507331	0.2903225806451613
17	0.08504398826979472	0.7800586510263929	0.06451612903225806	0.07038123167155426
18	0.1906158357771261	0.7595307917888563	0.020527859237536656	0.02932551319648094
19	0.6686217008797654	0.15542521994134897	0.03519061583577713	0.14076246334310852
20	0.6275659824046921	0.19648093841642228	0.10850439882697947	0.06744868035190615
21	0.020527859237536656	0.6539589442815249	0.03225806451612903	0.2932551319648094
