## Supplementary Data 1 for "Codebook: sequence specificity and genomic binding of poorly-characterized human transcription factors": ZNF729.txt

TF	ZNF729.DBD3
Motif	PWM005614
Pos	A	C	G	T
1	0.092	0.524	0.234	0.15000000000000002
2	0.096	0.08	0.034	0.79
3	0.07200000000000001	0.022000000000000002	0.7040000000000001	0.202
4	0.058	0.93	0.004	0.008
5	0.186	0.13	0.132	0.5519999999999999
6	0.013999999999999999	0.01	0.59	0.38599999999999995
7	0.008	0.978	0.01	0.004
8	0.9420000000000001	0.002	0.038000000000000006	0.018000000000000002
9	0.008	0.004	0.988	0.0
10	0.024	0.006000000000000001	0.95	0.02
11	0.004	0.23999999999999996	0.011999999999999999	0.744
12	0.012	0.014	0.006000000000000001	0.968
13	0.0	0.9420000000000001	0.008	0.05
14	0.004	0.978	0.0	0.018000000000000002
15	0.20199999999999999	0.38199999999999995	0.08	0.33599999999999997
16	0.16	0.208	0.208	0.424
17	0.144	0.44199999999999995	0.09399999999999999	0.32
18	0.14	0.528	0.114	0.218
19	0.16599999999999998	0.36	0.148	0.32599999999999996
