## Supplementary Data 1 for "Codebook: sequence specificity and genomic binding of poorly-characterized human transcription factors": ZNF780A.txt

TF	ZNF780A
Motif	ZNF780A.RCADE
Pos	A	C	G	T
1	0.113636	0.521499	0.214373	0.150491
2	0.155405	0.634521	0.0522113	0.157862
3	0.366708	0.189803	0.0964373	0.347052
4	0.312654	0.123464	0.460074	0.103808
5	0.462531	0.177518	0.234029	0.125921
6	0.189803	0.523956	0.221744	0.0644963
7	0.130835	0.312654	0.177518	0.378993
8	0.288084	0.0939803	0.494472	0.123464
9	0.0128993	0.816339	0.170147	0.000614251
10	0.000614251	0.990786	0.000614251	0.00798526
11	0.000614251	0.000614251	0.000614251	0.998157
12	0.000614251	0.00307125	0.89742	0.0988943
13	0.000614251	0.998157	0.000614251	0.000614251
14	0.000614251	0.985872	0.000614251	0.0128993
15	0.410934	0.170147	0.0571253	0.361794
16	0.437961	0.11855	0.290541	0.152948
17	0.484644	0.199631	0.140663	0.175061
18	0.349509	0.327396	0.135749	0.187346
19	0.187346	0.519042	0.123464	0.170147
20	0.199631	0.435504	0.197174	0.16769
21	0.2414	0.280713	0.256143	0.221744
22	0.157862	0.482187	0.234029	0.125921
23	0.145577	0.489558	0.155405	0.209459
24	0.0644963	0.268428	0.221744	0.445332
