## Supplementary Data 1 for "Codebook: sequence specificity and genomic binding of poorly-characterized human transcription factors": ZNF780B.txt

TF	ZNF780B.FL
Motif	PWM005796
Pos	A	C	G	T
1	0.2524306438996979	0.2445920617558437	0.2655588035902687	0.2374184907541894
2	0.2198131663138891	0.2485593494942064	0.3255561882057995	0.2060712959861050
3	0.1653601068127935	0.3040303546342261	0.2604985681469591	0.2701109704060213
4	0.2246936393054261	0.2464566777417019	0.2473158871680289	0.2815337957848432
5	0.2226737499093429	0.1714437461666056	0.5379687126160611	0.0679137913079905
6	0.0989506943910749	0.7516416027232344	0.0558984387088087	0.0935092641768819
7	0.0692802892245424	0.0999374790954654	0.0533633061067992	0.7774189255731930
8	0.0466283893734413	0.0358578460917556	0.8822249409235116	0.0352888236112914
9	0.0506947524377875	0.8548072538321733	0.0429781592852779	0.0515198344447613
10	0.0610556327544066	0.0501265810231150	0.0688118690514357	0.8200059171710427
11	0.1012793337257669	0.0873099010176793	0.6629553434179265	0.1484554218386273
12	0.4642178037515295	0.1498844154292473	0.1703614669880737	0.2155363138311495
13	0.5001078711992464	0.1001822601183139	0.1321771554023697	0.2675327132800700
14	0.4151509477059973	0.1346469967596079	0.2570502053824318	0.1931518501519629
15	0.1723468414515643	0.4039143987435408	0.2450639101658137	0.1786748496390811
16	0.2327542651658488	0.2955756290274366	0.2481388553593468	0.2235312504473678
17	0.2729864898019845	0.2117927828642329	0.3271244306728264	0.1880962966609562
18	0.1579987875400081	0.4086334686186067	0.2831343488386486	0.1502333950027367
19	0.1559466948199492	0.3428887992505957	0.2916225808275267	0.2095419251019284
20	0.1623197561655907	0.2782924851637373	0.2376562713640551	0.3217314873066169
