## Supplementary Data 1 for "Codebook: sequence specificity and genomic binding of poorly-characterized human transcription factors": ZNF845.txt

TF	ZNF845.FL
Motif	PWM193356
Pos	A	C	G	T
1	0.1536479184285754	0.4613955894163285	0.1635665080215908	0.2213899841335049
2	0.0983686967141809	0.4079650341587054	0.3100996296901857	0.1835666394369276
3	0.2224958868600105	0.2822228103728855	0.2642457634396488	0.2310355393274552
4	0.1404458703927453	0.3596176104379360	0.1596623053701798	0.3402742137991389
5	0.1743082514992617	0.3100549687072187	0.0798789145581535	0.4357578652353662
6	0.1574615656495127	0.2774267694168392	0.4227143539476899	0.1423973109859582
7	0.1105921888075173	0.2535044718028092	0.5400999227896177	0.0958034166000558
8	0.3707038085334103	0.2318265112457185	0.2418065048272904	0.1556631753935808
9	0.1670902459598366	0.3096821409344904	0.1808990646332601	0.3423285484724127
10	0.1250841149202268	0.4358047697070518	0.3633898826444256	0.0757212327282958
11	0.1187897911744324	0.2700962761890026	0.1982033031791822	0.4129106294573829
12	0.1992883668854583	0.0961760793914055	0.3981460427084331	0.3063895110147027
13	0.6294089811943808	0.1006789433190548	0.2041658574459951	0.0657462180405691
14	0.5638315114373524	0.0918597845327815	0.2886692187522314	0.0556394852776346
15	0.0796233558746678	0.1746743431491213	0.1107086690503347	0.6349936319258762
16	0.1163606742754053	0.5716075800267962	0.2512824240147118	0.0607493216830868
17	0.0573028969938387	0.7507168938268007	0.1166328315504587	0.0753473776289021
18	0.2638495318313610	0.1292031878351105	0.4485207660253983	0.1584265143081302
19	0.0725382997158959	0.7922507852076145	0.0631569547281006	0.0720539603483890
20	0.1400404204684703	0.3018000507939814	0.1751197472929456	0.3830397814446027
