## Supplementary Data 1 for "Codebook: sequence specificity and genomic binding of poorly-characterized human transcription factors": ZNF850.txt

TF	ZNF850.FL
Motif	PWM006089
Pos	A	C	G	T
1	0.6807511737089202	0.13145539906103287	0.13615023474178403	0.051643192488262914
2	0.4507042253521127	0.14553990610328638	0.18309859154929578	0.22065727699530516
3	0.5258215962441315	0.15023474178403756	0.1971830985915493	0.1267605633802817
4	0.08920187793427231	0.7230046948356808	0.04225352112676057	0.14553990610328638
5	0.06103286384976526	0.8591549295774648	0.018779342723004695	0.06103286384976526
6	0.29107981220657275	0.07981220657276995	0.04694835680751174	0.5821596244131455
7	0.056338028169014086	0.107981220657277	0.8215962441314554	0.014084507042253523
8	0.8403755868544601	0.03286384976525822	0.12206572769953052	0.004694835680751174
9	0.09389671361502348	0.04694835680751174	0.8262910798122066	0.03286384976525822
10	0.6103286384976526	0.009389671361502348	0.27230046948356806	0.107981220657277
11	0.03286384976525822	0.014084507042253523	0.9295774647887324	0.02347417840375587
12	0.3380281690140845	0.023474178403755867	0.6291079812206573	0.009389671361502348
13	0.11737089201877934	0.014084507042253523	0.8450704225352113	0.02347417840375587
14	0.06103286384976526	0.04694835680751174	0.8591549295774648	0.03286384976525822
15	0.16901408450704228	0.6713615023474179	0.04694835680751174	0.11267605633802817
16	0.03755868544600939	0.20657276995305165	0.014084507042253523	0.7417840375586855
17	0.004694835680751174	0.431924882629108	0.051643192488262914	0.5117370892018779
18	0.08920187793427231	0.8075117370892019	0.018779342723004695	0.08450704225352114
