## Supplementary Data 1 for "Codebook: sequence specificity and genomic binding of poorly-characterized human transcription factors": ZNF878.txt

TF	ZNF878
Motif	PWM006160
Pos	A	C	G	T
1	0.1139867783010000	0.4577007897438603	0.1714315626144777	0.2568808693406621
2	0.2621318948021877	0.2630048632771740	0.2815190363223420	0.1933442055982963
3	0.3429885008412800	0.1554348692511611	0.3311031744270670	0.1704734554804919
4	0.0733256135955965	0.7146987270267544	0.0761028911752613	0.1358727682023878
5	0.2257458541131650	0.2724140320664192	0.3399821746254733	0.1618579391949424
6	0.1984881422555505	0.2367710174231569	0.2857522632090905	0.2789885771122021
7	0.2888223194516736	0.1917481669792745	0.2960929746398436	0.2233365389292083
8	0.2759229215812956	0.1193917887853956	0.5143387196384893	0.0903465699948195
9	0.0296805456986732	0.8265325008465884	0.0373405781869272	0.1064463752678114
10	0.2380007439790554	0.1364169760311058	0.5825846971614055	0.0429975828284333
11	0.0665015792342312	0.0649313281866203	0.8157276252710470	0.0528394673081015
12	0.1591026946416302	0.1670943508518168	0.4632828459278545	0.2105201085786985
13	0.5364189907067503	0.1204011367635955	0.2557807691274857	0.0873991034021686
14	0.0416178337050404	0.6112134992624987	0.0249983119571606	0.3221703550753004
15	0.7682326836270573	0.0430716876984258	0.1337822695489537	0.0549133591255630
16	0.6452659298821769	0.1071526580530971	0.1230466539256361	0.1245347581390900
17	0.6619234002849743	0.0692941516793992	0.0810196541423819	0.1877627938932446
18	0.5291353147193063	0.0727327522162227	0.3366634524268463	0.0614684806376247
19	0.5323216535594649	0.0675268469246200	0.1959417687109672	0.2042097308049479
20	0.3174470182007947	0.2034767224444908	0.2172931385334880	0.2617831208212266
