## Supplementary Data 1 for "Codebook: sequence specificity and genomic binding of poorly-characterized human transcription factors": ZNF879.txt

TF	ZNF879
Motif	ZNF879.RCADE
Pos	A	C	G	T
1	0.828271	0.0292056	0.057243	0.0852804
2	0.23014	0.0946262	0.0198598	0.655374
3	0.893692	0.0385514	0.00116822	0.0665888
4	0.720794	0.0992991	0.155374	0.0245327
5	0.216121	0.58528	0.0198598	0.178738
6	0.954439	0.0292056	0.0151869	0.00116822
7	0.800234	0.0619159	0.0478972	0.0899533
8	0.26285	0.103972	0.0245327	0.608645
9	0.496495	0.136682	0.0245327	0.34229
10	0.40771	0.16472	0.19743	0.23014
11	0.202103	0.0338785	0.0338785	0.73014
12	0.617991	0.0385514	0.290888	0.0525701
13	0.889019	0.0432243	0.010514	0.057243
14	0.912383	0.0292056	0.0432243	0.0151869
15	0.0899533	0.482477	0.0198598	0.40771
16	0.711449	0.0712617	0.178738	0.0385514
17	0.113318	0.0151869	0.00116822	0.870327
18	0.889019	0.010514	0.0712617	0.0292056
19	0.314252	0.150701	0.0478972	0.48715
20	0.865654	0.0292056	0.0665888	0.0385514
21	0.132009	0.0151869	0.00584112	0.846963
22	0.0899533	0.0245327	0.856308	0.0292056
23	0.136682	0.617991	0.160047	0.0852804
24	0.711449	0.136682	0.0712617	0.0806075
25	0.127336	0.818925	0.010514	0.0432243
26	0.132009	0.655374	0.00116822	0.211449
27	0.496495	0.19743	0.0338785	0.272196
28	0.889019	0.0665888	0.0245327	0.0198598
29	0.84229	0.0478972	0.0525701	0.057243
30	0.141355	0.58528	0.0432243	0.23014
31	0.674065	0.113318	0.117991	0.0946262
32	0.421729	0.375	0.0525701	0.150701
33	0.146028	0.421729	0.00584112	0.426402
34	0.603972	0.132009	0.220794	0.0432243
35	0.150701	0.225467	0.426402	0.19743
36	0.809579	0.0338785	0.0992991	0.057243
37	0.211449	0.169393	0.547897	0.0712617
38	0.108645	0.660047	0.0478972	0.183411
39	0.379673	0.239486	0.0478972	0.332944
