## Supplementary Data 1 for "Codebook: sequence specificity and genomic binding of poorly-characterized human transcription factors": ZNF891.txt

TF	ZNF891
Motif	ZNF891.RCADE
Pos	A	C	G	T
1	0.231971	0.27524	0.308894	0.183894
2	0.135817	0.453125	0.236779	0.174279
3	0.27524	0.284856	0.246394	0.19351
4	0.102163	0.198317	0.558894	0.140625
5	0.169471	0.433894	0.179087	0.217548
6	0.13101	0.265625	0.308894	0.294471
7	0.207933	0.515625	0.15024	0.126202
8	0.304087	0.25601	0.299279	0.140625
9	0.0973558	0.481971	0.289663	0.13101
10	0.38101	0.260817	0.203125	0.155048
11	0.222356	0.015625	0.731971	0.0300481
12	0.15024	0.102163	0.63101	0.116587
13	0.0108173	0.895433	0.015625	0.078125
14	0.198317	0.0444712	0.0973558	0.659856
15	0.00120192	0.111779	0.203125	0.683894
16	0.0108173	0.81851	0.155048	0.015625
17	0.00600962	0.46274	0.015625	0.515625
18	0.953125	0.00120192	0.0300481	0.015625
19	0.00120192	0.00600962	0.991587	0.00120192
20	0.0204327	0.933894	0.0204327	0.0252404
21	0.0492788	0.871394	0.0300481	0.0492788
